# Discovery of a primed endothelial progenitor that requires VEGF/ERK inhibition to complete vein differentiation

**DOI:** 10.1101/2025.10.11.681838

**Authors:** Lay Teng Ang, Sherry Li Zheng, Kevin J. Liu, Anastasiia Masaltseva, June Winters, Sawan K. Jha, Qingqing Yin, Crystal Qian, Xiaochen Xiong, Amir Dailamy, Ellie Xi, Juan C. Alcocer, Daniel W. Sorensen, Richard She, Karina Smolyar, Dorota Szumska, Svanhild Nornes, Renata M. Martin, Benjamin J. Lesch, Nicole K. Restrepo, Wenfei Sun, Jonathan S. Weissman, Heiko Lickert, Matthew H. Porteus, Mark A. Skylar-Scott, Christian Mosimann, Saulius Sumanas, Sarah De Val, Kristy Red-Horse, Kyle M. Loh

**Affiliations:** Institute for Stem Cell Biology & Regenerative Medicine, Stanford University, Stanford, CA, USA; Department of Urology, Stanford University, Stanford, CA, USA; Department of Developmental Biology, Stanford University, Stanford, CA, USA; Department of Bioengineering, Stanford University, Stanford, CA, USA; Department of Biology, Howard Hughes Medical Institute, Stanford University, Stanford, CA, USA; School of Biological Sciences, Nanyang Technological University, Singapore; Whitehead Institute for Biomedical Research, Department of Biology, Howard Hughes Medical Institute, Massachusetts Institute of Technology, Cambridge, MA, USA; Institute of Developmental and Regenerative Medicine, Department of Physiology, Anatomy and Genetics, University of Oxford, Oxford, United Kingdom; Department of Pediatrics, Stanford University, Stanford, CA, USA; Department of Pathology and Cell Biology, University of South Florida, Tampa, Florida, USA; Division of Endocrinology, Department of Medicine, Stanford University, Stanford, CA, USA; Institute of Diabetes and Regeneration Research, Helmholtz Center Munich, Neuherberg, Germany; German Center for Diabetes Research, Neuherberg, Germany; School of Medicine, Technical University of Munich, Munich, Germany; Basic Science and Engineering Initiative, Children’s Heart Center, Chan Zuckerberg Biohub, Stanford University, Stanford, CA, USA; Section of Developmental Biology, Department of Pediatrics, University of Colorado School of Medicine, Anschutz Medical Campus, Aurora, CO, USA; Ludwig Institute for Cancer Research Ltd, Nuffield Department of Medicine, University of Oxford, Oxford, United Kingdom

## Abstract

Extracellular signals and cell-fate trajectories during vein development remain elusive, despite trailblazing insights into artery development. Here we exploit human pluripotent stem cell differentiation and mouse embryology to present a model that answers longstanding questions: vein endothelial cell (EC) differentiation unfolds in two steps driven by opposing extracellular signals. First, VEGF differentiates mesoderm into “primed” ECs, newly-defined progenitors that co-express certain arterial (SOX17) and venous (APLNR) markers. Second, primed ECs execute vein differentiation upon VEGF/ERK inhibition; however, upon VEGF activation they can instead form artery ECs. The arteriovenous plasticity of primed ECs was supported by intersectional lineage tracing. Future venous genes including *NR2F2* harbor poised chromatin in primed ECs, but are only transcribed upon VEGF/ERK inhibition. SOXF transcription factors, including SOX17, confer primed ECs with vein differentiation competence. Collectively, this two-step vein differentiation model—entailing primed EC intermediates and VEGF/ERK inhibition to trigger vein differentiation—has implications for VEGF-modulating therapies.
