## Supplementary material for "Discovery of a primed endothelial progenitor that requires VEGF/ERK inhibition to complete vein differentiation": Table S8

### Sheet: knownResults
Motif Name	Consensus	P-value	Log P-value	q-value (Benjamini)	# of Target Sequences with Motif(of 6768)	% of Target Sequences with Motif	# of Background Sequences with Motif(of 42765)	% of Background Sequences with Motif
ERG(ETS)/VCaP-ERG-ChIP-Seq(GSE14097)/Homer	ACAGGAAGTG	1e-1094	-2520	0	3666	0.5417	7013.4	0.164
Fra1(bZIP)/BT549-Fra1-ChIP-Seq(GSE46166)/Homer	NNATGASTCATH	1e-1080	-2488	0	2156	0.3186	2112.7	0.0494
Fra2(bZIP)/Striatum-Fra2-ChIP-Seq(GSE43429)/Homer	GGATGACTCATC	1e-1040	-2396	0	2000	0.2956	1842.1	0.0431
Atf3(bZIP)/GBM-ATF3-ChIP-Seq(GSE33912)/Homer	DATGASTCATHN	1e-1027	-2365	0	2293	0.3389	2610.1	0.061
JunB(bZIP)/DendriticCells-Junb-ChIP-Seq(GSE36099)/Homer	RATGASTCAT	1e-1024	-2358	0	2119	0.3131	2168	0.0507
Fosl2(bZIP)/3T3L1-Fosl2-ChIP-Seq(GSE56872)/Homer	NATGASTCABNN	1e-997	-2296	0	1659	0.2452	1210.6	0.0283
BATF(bZIP)/Th17-BATF-ChIP-Seq(GSE39756)/Homer	DATGASTCAT	1e-996	-2295	0	2243	0.3315	2567.8	0.0601
ETV1(ETS)/GIST48-ETV1-ChIP-Seq(GSE22441)/Homer	AACCGGAAGT	1e-958	-2208	0	3081	0.4553	5412.9	0.1266
ETS1(ETS)/Jurkat-ETS1-ChIP-Seq(GSE17954)/Homer	ACAGGAAGTG	1e-943	-2173	0	2688	0.3972	4097.6	0.0958
AP-1(bZIP)/ThioMac-PU.1-ChIP-Seq(GSE21512)/Homer	VTGACTCATC	1e-939	-2164	0	2354	0.3479	3066.3	0.0717
Etv2(ETS)/ES-ER71-ChIP-Seq(GSE59402)/Homer	NNAYTTCCTGHN	1e-921	-2122	0	2593	0.3832	3876.7	0.0907
Jun-AP1(bZIP)/K562-cJun-ChIP-Seq(GSE31477)/Homer	GATGASTCATCN	1e-862	-1985	0	1349	0.1993	873.3	0.0204
Fli1(ETS)/CD8-FLI-ChIP-Seq(GSE20898)/Homer	NRYTTCCGGH	1e-811	-1869	0	2502	0.3697	4048	0.0947
ETV4(ETS)/HepG2-ETV4-ChIP-Seq(ENCODE)/Homer	ACCGGAAGTG	1e-749	-1725	0	2379	0.3516	3916	0.0916
GABPA(ETS)/Jurkat-GABPa-ChIP-Seq(GSE17954)/Homer	RACCGGAAGT	1e-713	-1643	0	2153	0.3182	3327.2	0.0778
EWS:ERG-fusion(ETS)/CADO_ES1-EWS:ERG-ChIP-Seq(SRA014231)/Homer	ATTTCCTGTN	1e-663	-1528	0	2090	0.3089	3344.2	0.0782
Elf4(ETS)/BMDM-Elf4-ChIP-Seq(GSE88699)/Homer	ACTTCCKGKT	1e-629	-1450	0	2275	0.3362	4146	0.097
Sox3(HMG)/NPC-Sox3-ChIP-Seq(GSE33059)/Homer	CCWTTGTY	1e-606	-1397	0	3010	0.4448	7240.2	0.1693
EHF(ETS)/LoVo-EHF-ChIP-Seq(GSE49402)/Homer	AVCAGGAAGT	1e-603	-1391	0	2633	0.3891	5666.3	0.1325
Sox17(HMG)/Endoderm-Sox17-ChIP-Seq(GSE61475)/Homer	CCATTGTTYB	1e-596	-1373	0	1860	0.2749	2902.2	0.0679
Sox6(HMG)/Myotubes-Sox6-ChIP-Seq(GSE32627)/Homer	CCATTGTTNY	1e-588	-1355	0	2835	0.4189	6612.3	0.1547
Sox15(HMG)/CPA-Sox15-ChIP-Seq(GSE62909)/Homer	RAACAATGGN	1e-587	-1352	0	2263	0.3344	4337.7	0.1015
Sox2(HMG)/mES-Sox2-ChIP-Seq(GSE11431)/Homer	BCCATTGTTC	1e-570	-1314	0	1978	0.2923	3413.3	0.0798
Ets1-distal(ETS)/CD4+-PolII-ChIP-Seq(Barski_et_al.)/Homer	MACAGGAAGT	1e-561	-1292	0	1254	0.1853	1323.3	0.031
EWS:FLI1-fusion(ETS)/SK_N_MC-EWS:FLI1-ChIP-Seq(SRA014231)/Homer	VACAGGAAAT	1e-559	-1288	0	1590	0.235	2230.2	0.0522
Sox10(HMG)/SciaticNerve-Sox3-ChIP-Seq(GSE35132)/Homer	CCWTTGTYYB	1e-514	-1185	0	2762	0.4082	6854.4	0.1603
ELF3(ETS)/PDAC-ELF3-ChIP-Seq(GSE64557)/Homer	ANCAGGAAGT	1e-506	-1167	0	1811	0.2676	3170	0.0741
SPDEF(ETS)/VCaP-SPDEF-ChIP-Seq(SRA014231)/Homer	ASWTCCTGBT	1e-475	-1096	0	2047	0.3025	4196.6	0.0982
ELF5(ETS)/T47D-ELF5-ChIP-Seq(GSE30407)/Homer	ACVAGGAAGT	1e-325	-750.1	0	1482	0.219	3053.3	0.0714
Sox4(HMG)/proB-Sox4-ChIP-Seq(GSE50066)/Homer	YCTTTGTTCC	1e-325	-749.2	0	1594	0.2356	3475.3	0.0813
PU.1(ETS)/ThioMac-PU.1-ChIP-Seq(GSE21512)/Homer	AGAGGAAGTG	1e-319	-735.6	0	1209	0.1787	2136.4	0.05
Bach2(bZIP)/OCILy7-Bach2-ChIP-Seq(GSE44420)/Homer	TGCTGAGTCA	1e-285	-657.6	0	705	0.1042	806.3	0.0189
Elk1(ETS)/Hela-Elk1-ChIP-Seq(GSE31477)/Homer	HACTTCCGGY	1e-279	-644.7	0	917	0.1355	1409.1	0.033
ELF1(ETS)/Jurkat-ELF1-ChIP-Seq(SRA014231)/Homer	AVCCGGAAGT	1e-273	-630.6	0	887	0.1311	1347.9	0.0315
ETS(ETS)/Promoter/Homer	AACCGGAAGT	1e-250	-577.6	0	682	0.1008	864.9	0.0202
Elk4(ETS)/Hela-Elk4-ChIP-Seq(GSE31477)/Homer	NRYTTCCGGY	1e-234	-538.8	0	833	0.1231	1370.8	0.0321
Foxo1(Forkhead)/RAW-Foxo1-ChIP-Seq(Fan_et_al.)/Homer	CTGTTTAC	1e-184	-423.7	0	2253	0.3329	7910	0.185
ETS:E-box(ETS,bHLH)/HPC7-Scl-ChIP-Seq(GSE22178)/Homer	AGGAARCAGCTG	1e-181	-419	0	395	0.0584	382	0.0089
Sox9(HMG)/Limb-SOX9-ChIP-Seq(GSE73225)/Homer	AGGVNCCTTTGT	1e-139	-320.7	0	1161	0.1716	3327.1	0.0778
c-Jun-CRE(bZIP)/K562-cJun-ChIP-Seq(GSE31477)/Homer	ATGACGTCATCY	1e-114	-263.2	0	529	0.0782	1051.3	0.0246
Atf7(bZIP)/3T3L1-Atf7-ChIP-Seq(GSE56872)/Homer	NGRTGACGTCAY	1e-108	-250.6	0	682	0.1008	1653.4	0.0387
FOXK1(Forkhead)/HEK293-FOXK1-ChIP-Seq(GSE51673)/Homer	NVWTGTTTAC	1e-100	-232.5	0	1183	0.1748	3912	0.0915
Atf1(bZIP)/K562-ATF1-ChIP-Seq(GSE31477)/Homer	GATGACGTCA	1e-91	-210.2	0	808	0.1194	2347.4	0.0549
Atf2(bZIP)/3T3L1-Atf2-ChIP-Seq(GSE56872)/Homer	NRRTGACGTCAT	1e-90	-209.2	0	515	0.0761	1169.5	0.0274
Foxo3(Forkhead)/U2OS-Foxo3-ChIP-Seq(E-MTAB-2701)/Homer	DGTAAACA	1e-89	-205.1	0	895	0.1323	2756.8	0.0645
Ascl1(bHLH)/NeuralTubes-Ascl1-ChIP-Seq(GSE55840)/Homer	NNVVCAGCTGBN	1e-87	-202	0	1508	0.2228	5724.3	0.1339
Ptf1a(bHLH)/Panc1-Ptf1a-ChIP-Seq(GSE47459)/Homer	ACAGCTGTTN	1e-82	-190.3	0	2406	0.3555	10681.5	0.2498
FOXP1(Forkhead)/H9-FOXP1-ChIP-Seq(GSE31006)/Homer	NYYTGTTTACHN	1e-74	-172.4	0	548	0.081	1439.4	0.0337
HEB(bHLH)/mES-Heb-ChIP-Seq(GSE53233)/Homer	VCAGCTGBNN	1e-71	-165.1	0	1769	0.2614	7435	0.1739
Tcf21(bHLH)/ArterySmoothMuscle-Tcf21-ChIP-Seq(GSE61369)/Homer	NAACAGCTGG	1e-70	-161.6	0	997	0.1473	3507.1	0.082
Foxf1(Forkhead)/Lung-Foxf1-ChIP-Seq(GSE77951)/Homer	WWATRTAAACAN	1e-65	-150.4	0	871	0.1287	2987.4	0.0699
NeuroG2(bHLH)/Fibroblast-NeuroG2-ChIP-Seq(GSE75910)/Homer	ACCATCTGTT	1e-64	-148.8	0	1518	0.2243	6260.5	0.1464
BHLHA15(bHLH)/NIH3T3-BHLHB8.HA-ChIP-Seq(GSE119782)/Homer	NAMCAGCTGK	1e-61	-142.1	0	1346	0.1989	5423.9	0.1269
FOXK2(Forkhead)/U2OS-FOXK2-ChIP-Seq(E-MTAB-2204)/Homer	SCHTGTTTACAT	1e-60	-139.5	0	748	0.1105	2486.8	0.0582
Atoh1(bHLH)/Cerebellum-Atoh1-ChIP-Seq(GSE22111)/Homer	VNRVCAGCTGGY	1e-60	-139.1	0	1075	0.1589	4067.2	0.0951
FoxL2(Forkhead)/Ovary-FoxL2-ChIP-Seq(GSE60858)/Homer	WWTRTAAACAVG	1e-60	-138.9	0	836	0.1235	2902.7	0.0679
NF-E2(bZIP)/K562-NFE2-ChIP-Seq(GSE31477)/Homer	GATGACTCAGCA	1e-60	-138.5	0	172	0.0254	226.5	0.0053
Gata2(Zf)/K562-GATA2-ChIP-Seq(GSE18829)/Homer	BBCTTATCTS	1e-60	-138.5	0	755	0.1116	2525.9	0.0591
Gata6(Zf)/HUG1N-GATA6-ChIP-Seq(GSE51936)/Homer	YCTTATCTBN	1e-59	-137.7	0	952	0.1407	3470.1	0.0812
FoxD3(forkhead)/ZebrafishEmbryo-Foxd3.biotin-ChIP-seq(GSE106676)/Homer	TGTTTAYTTAGC	1e-58	-135.6	0	863	0.1275	3055.5	0.0715
FOXA1(Forkhead)/LNCAP-FOXA1-ChIP-Seq(GSE27824)/Homer	WAAGTAAACA	1e-58	-134.1	0	1135	0.1677	4413.2	0.1032
SpiB(ETS)/OCILY3-SPIB-ChIP-Seq(GSE56857)/Homer	AAAGRGGAAGTG	1e-58	-133.9	0	385	0.0569	954.2	0.0223
Twist2(bHLH)/Myoblast-Twist2.Ty1-ChIP-Seq(GSE127998)/Homer	MCAGCTGBYH	1e-57	-133.5	0	1612	0.2382	6926.7	0.162
Gata1(Zf)/K562-GATA1-ChIP-Seq(GSE18829)/Homer	SAGATAAGRV	1e-57	-131.4	0	689	0.1018	2267.7	0.053
JunD(bZIP)/K562-JunD-ChIP-Seq/Homer	ATGACGTCATCN	1e-56	-129.2	0	181	0.0267	267.9	0.0063
PU.1-IRF(ETS:IRF)/Bcell-PU.1-ChIP-Seq(GSE21512)/Homer	MGGAAGTGAAAC	1e-55	-128.8	0	1381	0.2041	5741.1	0.1343
FOXM1(Forkhead)/MCF7-FOXM1-ChIP-Seq(GSE72977)/Homer	TRTTTACTTW	1e-55	-126.9	0	977	0.1444	3682.6	0.0861
E2A(bHLH)/proBcell-E2A-ChIP-Seq(GSE21978)/Homer	DNRCAGCTGY	1e-53	-123.9	0	1330	0.1965	5523.9	0.1292
FOXA1(Forkhead)/MCF7-FOXA1-ChIP-Seq(GSE26831)/Homer	WAAGTAAACA	1e-53	-123	0	922	0.1362	3442.9	0.0805
GATA3(Zf)/iTreg-Gata3-ChIP-Seq(GSE20898)/Homer	AGATAASR	1e-51	-119.2	0	1386	0.2048	5871.6	0.1373
Foxa2(Forkhead)/Liver-Foxa2-ChIP-Seq(GSE25694)/Homer	CYTGTTTACWYW	1e-51	-117.6	0	848	0.1253	3123.3	0.0731
Gata4(Zf)/Heart-Gata4-ChIP-Seq(GSE35151)/Homer	NBWGATAAGR	1e-50	-117.2	0	1011	0.1494	3938.4	0.0921
Ascl2(bHLH)/ESC-Ascl2-ChIP-Seq(GSE97712)/Homer	SSRGCAGCTGCH	1e-49	-114	0	1015	0.15	3988.4	0.0933
TCF4(bHLH)/SHSY5Y-TCF4-ChIP-Seq(GSE96915)/Homer	SMCATCTGKH	1e-49	-113.2	0	1444	0.2134	6250.6	0.1462
Bach1(bZIP)/K562-Bach1-ChIP-Seq(GSE31477)/Homer	AWWNTGCTGAGTCAT	1e-48	-112.5	0	153	0.0226	220.8	0.0052
MafK(bZIP)/C2C12-MafK-ChIP-Seq(GSE36030)/Homer	GCTGASTCAGCA	1e-47	-109.5	0	310	0.0458	761.5	0.0178
Ap4(bHLH)/AML-Tfap4-ChIP-Seq(GSE45738)/Homer	NAHCAGCTGD	1e-46	-107	0	1133	0.1674	4666.3	0.1091
Foxa3(Forkhead)/Liver-Foxa3-ChIP-Seq(GSE77670)/Homer	BSNTGTTTACWYWGN	1e-44	-102.8	0	396	0.0585	1139.6	0.0267
Nrf2(bZIP)/Lymphoblast-Nrf2-ChIP-Seq(GSE37589)/Homer	HTGCTGAGTCAT	1e-44	-101.4	0	130	0.0192	178	0.0042
NeuroD1(bHLH)/Islet-NeuroD1-ChIP-Seq(GSE30298)/Homer	GCCATCTGTT	1e-43	-99.18	0	825	0.1219	3167.4	0.0741
TRPS1(Zf)/MCF7-TRPS1-ChIP-Seq(GSE107013)/Homer	AGATAAGANN	1e-39	-92.05	0	1709	0.2525	7990.6	0.1869
Myf5(bHLH)/GM-Myf5-ChIP-Seq(GSE24852)/Homer	BAACAGCTGT	1e-38	-88.37	0	673	0.0995	2510.9	0.0587
Tcf12(bHLH)/GM12878-Tcf12-ChIP-Seq(GSE32465)/Homer	VCAGCTGYTG	1e-35	-81.91	0	853	0.1261	3477.9	0.0813
Olig2(bHLH)/Neuron-Olig2-ChIP-Seq(GSE30882)/Homer	RCCATMTGTT	1e-32	-75.66	0	1674	0.2474	8043.8	0.1881
NFE2L2(bZIP)/HepG2-NFE2L2-ChIP-Seq(Encode)/Homer	AWWWTGCTGAGTCAT	1e-32	-75.61	0	115	0.017	184.2	0.0043
ETS:RUNX(ETS,Runt)/Jurkat-RUNX1-ChIP-Seq(GSE17954)/Homer	RCAGGATGTGGT	1e-32	-74.88	0	155	0.0229	315	0.0074
GATA:SCL(Zf,bHLH)/Ter119-SCL-ChIP-Seq(GSE18720)/Homer	CRGCTGBNGNSNNSAGATAA	1e-32	-74.42	0	174	0.0257	382.4	0.0089
Fox:Ebox(Forkhead,bHLH)/Panc1-Foxa2-ChIP-Seq(GSE47459)/Homer	NNNVCTGWGYAAACASN	1e-32	-74.36	0	916	0.1354	3889.2	0.091
MyoG(bHLH)/C2C12-MyoG-ChIP-Seq(GSE36024)/Homer	AACAGCTG	1e-31	-73.26	0	927	0.137	3960.1	0.0926
ZBTB18(Zf)/HEK293-ZBTB18.GFP-ChIP-Seq(GSE58341)/Homer	AACATCTGGA	1e-31	-72.21	0	514	0.076	1873.3	0.0438
Oct4:Sox17(POU,Homeobox,HMG)/F9-Sox17-ChIP-Seq(GSE44553)/Homer	CCATTGTATGCAAAT	1e-30	-69.79	0	205	0.0303	515	0.012
SCL(bHLH)/HPC7-Scl-ChIP-Seq(GSE13511)/Homer	AVCAGCTG	1e-28	-66.7	0	3387	0.5005	18485	0.4324
Bcl6(Zf)/Liver-Bcl6-ChIP-Seq(GSE31578)/Homer	NNNCTTTCCAGGAAA	1e-28	-66.06	0	1320	0.1951	6200	0.145
MyoD(bHLH)/Myotube-MyoD-ChIP-Seq(GSE21614)/Homer	RRCAGCTGYTSY	1e-28	-65.48	0	663	0.098	2675.3	0.0626
TEAD3(TEA)/HepG2-TEAD3-ChIP-Seq(Encode)/Homer	TRCATTCCAG	1e-25	-58.36	0	1073	0.1586	4947.1	0.1157
Stat3(Stat)/mES-Stat3-ChIP-Seq(GSE11431)/Homer	CTTCCGGGAA	1e-25	-58.06	0	489	0.0723	1874.2	0.0438
Stat3+il21(Stat)/CD4-Stat3-ChIP-Seq(GSE19198)/Homer	SVYTTCCNGGAARB	1e-21	-50.59	0	645	0.0953	2749.1	0.0643
NFIL3(bZIP)/HepG2-NFIL3-ChIP-Seq(Encode)/Homer	VTTACGTAAYNNNNN	1e-21	-49.14	0	511	0.0755	2073.3	0.0485
TEAD(TEA)/Fibroblast-PU.1-ChIP-Seq(Unpublished)/Homer	YCWGGAATGY	1e-19	-45.15	0	695	0.1027	3084.6	0.0722
CRE(bZIP)/Promoter/Homer	CSGTGACGTCAC	1e-19	-44.34	0	187	0.0276	563.2	0.0132
E2A(bHLH),near_PU.1/Bcell-PU.1-ChIP-Seq(GSE21512)/Homer	NVCACCTGBN	1e-19	-44.29	0	1180	0.1744	5780.4	0.1352
Tbx5(T-box)/HL1-Tbx5.biotin-ChIP-Seq(GSE21529)/Homer	AGGTGTCA	1e-18	-42.25	0	2480	0.3665	13500.1	0.3158
TEAD4(TEA)/Tropoblast-Tead4-ChIP-Seq(GSE37350)/Homer	CCWGGAATGY	1e-18	-41.53	0	798	0.1179	3695	0.0864
Nanog(Homeobox)/mES-Nanog-ChIP-Seq(GSE11724)/Homer	RGCCATTAAC	1e-17	-39.68	0	3073	0.4541	17218.9	0.4028
Smad3(MAD)/NPC-Smad3-ChIP-Seq(GSE36673)/Homer	TWGTCTGV	1e-16	-39.04	0	2113	0.3123	11366.1	0.2659
Unknown-ESC-element(?)/mES-Nanog-ChIP-Seq(GSE11724)/Homer	CACAGCAGGGGG	1e-15	-34.65	0	485	0.0717	2109.2	0.0493
TEAD1(TEAD)/HepG2-TEAD1-ChIP-Seq(Encode)/Homer	CYRCATTCCA	1e-14	-34.32	0	901	0.1331	4391.1	0.1027
STAT4(Stat)/CD4-Stat4-ChIP-Seq(GSE22104)/Homer	NYTTCCWGGAAR	1e-14	-32.93	0	826	0.1221	3996.8	0.0935
Rbpj1(?)/Panc1-Rbpj1-ChIP-Seq(GSE47459)/Homer	HTTTCCCASG	1e-14	-32.63	0	1229	0.1816	6301.6	0.1474
MafB(bZIP)/BMM-Mafb-ChIP-Seq(GSE75722)/Homer	WNTGCTGASTCAGCANWTTY	1e-13	-31.23	0	366	0.0541	1531.5	0.0358
PU.1:IRF8(ETS:IRF)/pDC-Irf8-ChIP-Seq(GSE66899)/Homer	GGAAGTGAAAST	1e-13	-31.16	0	218	0.0322	794	0.0186
Smad2(MAD)/ES-SMAD2-ChIP-Seq(GSE29422)/Homer	CTGTCTGG	1e-13	-30.74	0	1098	0.1623	5587.1	0.1307
Tgif1(Homeobox)/mES-Tgif1-ChIP-Seq(GSE55404)/Homer	YTGWCADY	1e-13	-30.47	0	2570	0.3798	14394.3	0.3367
Chop(bZIP)/MEF-Chop-ChIP-Seq(GSE35681)/Homer	ATTGCATCAT	1e-12	-29.21	0	216	0.0319	801.4	0.0187
Atf4(bZIP)/MEF-Atf4-ChIP-Seq(GSE35681)/Homer	MTGATGCAAT	1e-12	-29.13	0	261	0.0386	1022.8	0.0239
Slug(Zf)/Mesoderm-Snai2-ChIP-Seq(GSE61475)/Homer	SNGCACCTGCHS	1e-12	-27.91	0	445	0.0658	1989.3	0.0465
TEAD2(TEA)/Py2T-Tead2-ChIP-Seq(GSE55709)/Homer	CCWGGAATGY	1e-12	-27.84	0	503	0.0743	2302.7	0.0539
Smad4(MAD)/ESC-SMAD4-ChIP-Seq(GSE29422)/Homer	VBSYGTCTGG	1e-10	-23.99	0	1093	0.1615	5720.7	0.1338
NFAT:AP1(RHD,bZIP)/Jurkat-NFATC1-ChIP-Seq(Jolma_et_al.)/Homer	SARTGGAAAAWRTGAGTCAB	1e-9	-22.66	0	191	0.0282	739.1	0.0173
MafA(bZIP)/Islet-MafA-ChIP-Seq(GSE30298)/Homer	TGCTGACTCA	1e-8	-19.36	0	623	0.0921	3124.1	0.0731
HLF(bZIP)/HSC-HLF.Flag-ChIP-Seq(GSE69817)/Homer	RTTATGYAAB	1e-8	-18.96	0	595	0.0879	2974.1	0.0696
Rfx6(HTH)/Min6b1-Rfx6.HA-ChIP-Seq(GSE62844)/Homer	TGTTKCCTAGCAACM	1e-8	-18.9	0	717	0.106	3671.9	0.0859
PR(NR)/T47D-PR-ChIP-Seq(GSE31130)/Homer	VAGRACAKNCTGTBC	1e-8	-18.65	0	1660	0.2453	9257.8	0.2165
Barx1(Homeobox)/Stomach-Barx1.3xFlag-ChIP-Seq(GSE69483)/Homer	AAACMATTAN	1e-7	-18.11	0	382	0.0565	1802	0.0421
Nkx6.1(Homeobox)/Islet-Nkx6.1-ChIP-Seq(GSE40975)/Homer	GKTAATGR	1e-7	-17.84	0	1881	0.278	10628.5	0.2486
GATA(Zf),IR3/iTreg-Gata3-ChIP-Seq(GSE20898)/Homer	NNNNNBAGATAWYATCTVHN	1e-7	-17.14	0	141	0.0208	546.1	0.0128
STAT1(Stat)/HelaS3-STAT1-ChIP-Seq(GSE12782)/Homer	NATTTCCNGGAAAT	1e-7	-16.99	0	265	0.0392	1187.7	0.0278
Tgif2(Homeobox)/mES-Tgif2-ChIP-Seq(GSE55404)/Homer	TGTCANYT	1e-7	-16.93	0	2606	0.3851	15124.2	0.3538
ZNF416(Zf)/HEK293-ZNF416.GFP-ChIP-Seq(GSE58341)/Homer	WDNCTGGGCA	1e-7	-16.21	0	931	0.1376	4988.7	0.1167
PRDM9(Zf)/Testis-DMC1-ChIP-Seq(GSE35498)/Homer	ADGGYAGYAGCATCT	1e-6	-15.43	0	320	0.0473	1509.8	0.0353
RBPJ:Ebox(?,bHLH)/Panc1-Rbpj1-ChIP-Seq(GSE47459)/Homer	GGGRAARRGRMCAGMTG	1e-6	-15.14	0	294	0.0434	1372.8	0.0321
Tbet(T-box)/CD8-Tbet-ChIP-Seq(GSE33802)/Homer	AGGTGTGAAM	1e-6	-15.11	0	867	0.1281	4645.2	0.1087
Rfx1(HTH)/NPC-H3K4me1-ChIP-Seq(GSE16256)/Homer	KGTTGCCATGGCAA	1e-6	-14.47	0	150	0.0222	619	0.0145
Mef2d(MADS)/Retina-Mef2d-ChIP-Seq(GSE61391)/Homer	GCTATTTTTAGC	1e-6	-14.4	0	122	0.018	479	0.0112
FOXA1:AR(Forkhead,NR)/LNCAP-AR-ChIP-Seq(GSE27824)/Homer	AGTAAACAAAAAAGAACAND	1e-5	-13.76	0	52	0.0077	156.2	0.0037
Zic3(Zf)/mES-Zic3-ChIP-Seq(GSE37889)/Homer	GGCCYCCTGCTGDGH	1e-5	-13.72	0	365	0.0539	1790.4	0.0419
RFX(HTH)/K562-RFX3-ChIP-Seq(SRA012198)/Homer	CGGTTGCCATGGCAAC	1e-5	-13.26	0	58	0.0086	185.4	0.0043
IRF8(IRF)/BMDM-IRF8-ChIP-Seq(GSE77884)/Homer	GRAASTGAAAST	1e-5	-13.06	0	258	0.0381	1211.5	0.0283
Rfx2(HTH)/LoVo-RFX2-ChIP-Seq(GSE49402)/Homer	GTTGCCATGGCAACM	1e-5	-12.45	0	65	0.0096	222.9	0.0052
PGR(NR)/EndoStromal-PGR-ChIP-Seq(GSE69539)/Homer	AAGAACATWHTGTTC	1e-5	-12.44	0	199	0.0294	902.6	0.0211
KLF5(Zf)/LoVo-KLF5-ChIP-Seq(GSE49402)/Homer	DGGGYGKGGC	1e-5	-12.11	0	577	0.0853	3039	0.0711
Mef2a(MADS)/HL1-Mef2a.biotin-ChIP-Seq(GSE21529)/Homer	CYAAAAATAG	1e-5	-11.6	0	264	0.039	1270.2	0.0297
ZNF41(Zf)/HEK293-ZNF41.GFP-ChIP-Seq(GSE58341)/Homer	CCTCATGGTGYCYTWYTCCCTTGTG	1e-5	-11.55	0	26	0.0038	61.9	0.0014
STAT6(Stat)/Macrophage-Stat6-ChIP-Seq(GSE38377)/Homer	TTCCKNAGAA	1e-4	-11.46	0	470	0.0695	2438.5	0.057
Pitx1:Ebox(Homeobox,bHLH)/Hindlimb-Pitx1-ChIP-Seq(GSE41591)/Homer	YTAATTRAWWCCAGATGT	1e-4	-11.4	0	142	0.021	615.7	0.0144
Zic(Zf)/Cerebellum-ZIC1.2-ChIP-Seq(GSE60731)/Homer	CCTGCTGAGH	1e-4	-11.21	0	543	0.0802	2867.7	0.0671
Rfx5(HTH)/GM12878-Rfx5-ChIP-Seq(GSE31477)/Homer	SCCTAGCAACAG	1e-4	-10.8	0.0001	227	0.0335	1081.5	0.0253
GATA3(Zf),DR8/iTreg-Gata3-ChIP-Seq(GSE20898)/Homer	AGATSTNDNNDSAGATAASN	1e-4	-10.68	0.0001	67	0.0099	245.5	0.0057
NFkB-p65-Rel(RHD)/ThioMac-LPS-Expression(GSE23622)/Homer	GGAAATTCCC	1e-4	-10.67	0.0001	60	0.0089	212.4	0.005
STAT6(Stat)/CD4-Stat6-ChIP-Seq(GSE22104)/Homer	ABTTCYYRRGAA	1e-4	-10.61	0.0001	456	0.0674	2380.5	0.0557
Lhx2(Homeobox)/HFSC-Lhx2-ChIP-Seq(GSE48068)/Homer	TAATTAGN	1e-4	-10.57	0.0001	711	0.1051	3872.3	0.0906
MITF(bHLH)/MastCells-MITF-ChIP-Seq(GSE48085)/Homer	RTCATGTGAC	1e-4	-10.4	0.0001	600	0.0887	3224.8	0.0754
KLF3(Zf)/MEF-Klf3-ChIP-Seq(GSE44748)/Homer	NRGCCCCRCCCHBNN	1e-4	-10.24	0.0001	172	0.0254	791.9	0.0185
RORgt(NR)/EL4-RORgt.Flag-ChIP-Seq(GSE56019)/Homer	AAYTAGGTCA	1e-4	-9.874	0.0001	104	0.0154	437.1	0.0102
RORgt(NR)/EL4-RORgt.Flag-ChIP-Seq(GSE56019)/Homer	AAYTAGGTCA	1e-4	-9.874	0.0001	104	0.0154	437.1	0.0102
KLF14(Zf)/HEK293-KLF14.GFP-ChIP-Seq(GSE58341)/Homer	RGKGGGCGKGGC	1e-4	-9.573	0.0002	742	0.1096	4091.1	0.0957
X-box(HTH)/NPC-H3K4me1-ChIP-Seq(GSE16256)/Homer	GGTTGCCATGGCAA	1e-4	-9.344	0.0002	80	0.0118	321.2	0.0075
Mef2c(MADS)/GM12878-Mef2c-ChIP-Seq(GSE32465)/Homer	DCYAAAAATAGM	1e-3	-9.047	0.0003	240	0.0355	1187.4	0.0278
LEF1(HMG)/H1-LEF1-ChIP-Seq(GSE64758)/Homer	CCTTTGATST	1e-3	-8.804	0.0004	513	0.0758	2765.2	0.0647
Hoxa9(Homeobox)/ChickenMSG-Hoxa9.Flag-ChIP-Seq(GSE86088)/Homer	RGCAATNAAA	1e-3	-8.72	0.0004	1886	0.2787	11088.1	0.2594
Eomes(T-box)/H9-Eomes-ChIP-Seq(GSE26097)/Homer	ATTAACACCT	1e-3	-8.65	0.0005	1570	0.232	9147.3	0.214
PAX5(Paired,Homeobox),condensed/GM12878-PAX5-ChIP-Seq(GSE32465)/Homer	GTCACGCTCSCTGM	1e-3	-8.214	0.0007	77	0.0114	318.8	0.0075
bZIP:IRF(bZIP,IRF)/Th17-BatF-ChIP-Seq(GSE39756)/Homer	NAGTTTCABTHTGACTNW	1e-3	-7.884	0.001	310	0.0458	1612.5	0.0377
PAX3:FKHR-fusion(Paired,Homeobox)/Rh4-PAX3:FKHR-ChIP-Seq(GSE19063)/Homer	ACCRTGACTAATTNN	1e-3	-7.74	0.0011	150	0.0222	713.2	0.0167
LXH9(Homeobox)/Hct116-LXH9.V5-ChIP-Seq(GSE116822)/Homer	NGCTAATTAG	1e-3	-7.678	0.0012	940	0.1389	5358.9	0.1253
GATA3(Zf),DR4/iTreg-Gata3-ChIP-Seq(GSE20898)/Homer	AGATGKDGAGATAAG	1e-3	-7.677	0.0012	62	0.0092	248.1	0.0058
DMRT1(DM)/Testis-DMRT1-ChIP-Seq(GSE64892)/Homer	TWGHWACAWTGTWDC	1e-3	-7.607	0.0013	163	0.0241	787.4	0.0184
STAT5(Stat)/mCD4+-Stat5-ChIP-Seq(GSE12346)/Homer	RTTTCTNAGAAA	1e-3	-7.551	0.0013	278	0.0411	1437.8	0.0336
GATA(Zf),IR4/iTreg-Gata3-ChIP-Seq(GSE20898)/Homer	NAGATWNBNATCTNN	1e-3	-7.506	0.0014	67	0.0099	275.5	0.0064
Tbr1(T-box)/Cortex-Tbr1-ChIP-Seq(GSE71384)/Homer	AAGGTGTKAA	1e-3	-7.333	0.0016	1012	0.1495	5811.8	0.1359
Egr1(Zf)/K562-Egr1-ChIP-Seq(GSE32465)/Homer	TGCGTGGGYG	1e-3	-7.252	0.0018	277	0.0409	1439.9	0.0337
DMRT6(DM)/Testis-DMRT6-ChIP-Seq(GSE60440)/Homer	YDGHTACAWTGTADC	1e-2	-6.879	0.0026	133	0.0197	635.8	0.0149
Hoxd10(Homeobox)/ChickenMSG-Hoxd10.Flag-ChIP-Seq(GSE86088)/Homer	GGCMATGAAA	1e-2	-6.852	0.0026	781	0.1154	4437.4	0.1038
Pax8(Paired,Homeobox)/Thyroid-Pax8-ChIP-Seq(GSE26938)/Homer	GTCATGCHTGRCTGS	1e-2	-6.771	0.0028	187	0.0276	938.2	0.0219
OCT:OCT-short(POU,Homeobox)/NPC-OCT6-ChIP-Seq(GSE43916)/Homer	ATGCATWATGCATRW	1e-2	-6.765	0.0028	488	0.0721	2688.4	0.0629
Reverb(NR),DR2/RAW-Reverba.biotin-ChIP-Seq(GSE45914)/Homer	GTRGGTCASTGGGTCA	1e-2	-6.656	0.0031	97	0.0143	443.4	0.0104
Tbx6(T-box)/ESC-Tbx6-ChIP-Seq(GSE93524)/Homer	DAGGTGTBAA	1e-2	-6.633	0.0032	773	0.1142	4400	0.1029
WT1(Zf)/Kidney-WT1-ChIP-Seq(GSE90016)/Homer	MCTCCCMCRCAB	1e-2	-6.611	0.0032	313	0.0463	1665.8	0.039
Sp2(Zf)/HEK293-Sp2.eGFP-ChIP-Seq(Encode)/Homer	YGGCCCCGCCCC	1e-2	-6.411	0.0039	652	0.0963	3681	0.0861
Tlx?(NR)/NPC-H3K4me1-ChIP-Seq(GSE16256)/Homer	CTGGCAGSCTGCCA	1e-2	-6.401	0.0039	278	0.0411	1468	0.0343
ZEB1(Zf)/PDAC-ZEB1-ChIP-Seq(GSE64557)/Homer	VCAGGTRDRY	1e-2	-6.351	0.0041	1248	0.1844	7306	0.1709
Zfp809(Zf)/ES-Zfp809-ChIP-Seq(GSE70799)/Homer	GGGGCTYGKCTGGGA	1e-2	-6.123	0.0052	101	0.0149	473.3	0.0111
NF1:FOXA1(CTF,Forkhead)/LNCAP-FOXA1-ChIP-Seq(GSE27824)/Homer	WNTGTTTRYTTTGGCA	1e-2	-6.122	0.0052	39	0.0058	149.1	0.0035
EBNA1(EBV-virus)/Raji-EBNA1-ChIP-Seq(GSE30709)/Homer	GGYAGCAYDTGCTDCCCNNN	1e-2	-6.071	0.0054	15	0.0022	40	0.0009
Tbx20(T-box)/Heart-Tbx20-ChIP-Seq(GSE29636)/Homer	GGTGYTGACAGS	1e-2	-6.051	0.0054	176	0.026	892.9	0.0209
EKLF(Zf)/Erythrocyte-Klf1-ChIP-Seq(GSE20478)/Homer	NWGGGTGTGGCY	1e-2	-5.938	0.0061	103	0.0152	487.2	0.0114
E2F6(E2F)/Hela-E2F6-ChIP-Seq(GSE31477)/Homer	GGCGGGAARN	1e-2	-5.783	0.007	180	0.0266	922	0.0216
ZNF341(Zf)/EBV-ZNF341-ChIP-Seq(GSE113194)/Homer	GGAACAGCCG	1e-2	-5.541	0.0089	440	0.065	2450.7	0.0573
Isl1(Homeobox)/Neuron-Isl1-ChIP-Seq(GSE31456)/Homer	CTAATKGV	1e-2	-5.439	0.0098	1277	0.1887	7541.6	0.1764
ZNF189(Zf)/HEK293-ZNF189.GFP-ChIP-Seq(GSE58341)/Homer	TGGAACAGMA	1e-2	-5.282	0.0114	589	0.087	3354.8	0.0785
Pdx1(Homeobox)/Islet-Pdx1-ChIP-Seq(SRA008281)/Homer	YCATYAATCA	1e-2	-5.258	0.0117	703	0.1039	4044.8	0.0946
Maz(Zf)/HepG2-Maz-ChIP-Seq(GSE31477)/Homer	GGGGGGGG	1e-2	-4.915	0.0163	524	0.0774	2980.5	0.0697
GRE(NR),IR3/A549-GR-ChIP-Seq(GSE32465)/Homer	NRGVACABNVTGTYCY	1e-2	-4.843	0.0175	96	0.0142	468.9	0.011
Tbx21(T-box)/GM12878-TBX21-ChIP-Seq(Encode)/Homer	AGGTGTGAAA	1e-2	-4.774	0.0186	729	0.1077	4228.7	0.0989
PRDM1(Zf)/Hela-PRDM1-ChIP-Seq(GSE31477)/Homer	ACTTTCACTTTC	1e-2	-4.769	0.0186	401	0.0593	2249.9	0.0526
Srebp1a(bHLH)/HepG2-Srebp1a-ChIP-Seq(GSE31477)/Homer	RTCACSCCAY	1e-2	-4.706	0.0198	133	0.0197	679.8	0.0159
OCT4-SOX2-TCF-NANOG(POU,Homeobox,HMG)/mES-Oct4-ChIP-Seq(GSE11431)/Homer	ATTTGCATAACAATG	1e-1	-4.596	0.0219	108	0.016	540	0.0126
NFkB-p65(RHD)/GM12787-p65-ChIP-Seq(GSE19485)/Homer	WGGGGATTTCCC	1e-1	-4.592	0.0219	353	0.0522	1970.5	0.0461
CEBP:AP1(bZIP)/ThioMac-CEBPb-ChIP-Seq(GSE21512)/Homer	DRTGTTGCAA	1e-1	-4.512	0.0236	538	0.0795	3084.3	0.0721
Mouse_Recombination_Hotspot(Zf)/Testis-DMC1-ChIP-Seq(GSE24438)/Homer	ACTYKNATTCGTGNTACTTC	1e-1	-4.474	0.0244	49	0.0072	218.1	0.0051
Hnf6b(Homeobox)/LNCaP-Hnf6b-ChIP-Seq(GSE106305)/Homer	TATTGAYY	1e-1	-4.467	0.0245	573	0.0847	3299	0.0772
GLIS3(Zf)/Thyroid-Glis3.GFP-ChIP-Seq(GSE103297)/Homer	CTCCCTGGGAGGCCN	1e-1	-4.321	0.0282	746	0.1102	4358.2	0.1019
Hand2(bHLH)/Mesoderm-Hand2-ChIP-Seq(GSE61475)/Homer	TGACANARRCCAGRC	1e-1	-4.317	0.0282	362	0.0535	2035	0.0476
HOXB13(Homeobox)/ProstateTumor-HOXB13-ChIP-Seq(GSE56288)/Homer	TTTTATKRGG	1e-1	-4.253	0.0298	612	0.0904	3546.7	0.083
IRF:BATF(IRF:bZIP)/pDC-Irf8-ChIP-Seq(GSE66899)/Homer	CTTTCANTATGACTV	1e-1	-4.111	0.0342	87	0.0129	432.9	0.0101
ZNF322(Zf)/HEK293-ZNF322.GFP-ChIP-Seq(GSE58341)/Homer	GAGCCTGGTACTGWGCCTGR	1e-1	-4.089	0.0348	160	0.0236	850.8	0.0199
CEBP(bZIP)/ThioMac-CEBPb-ChIP-Seq(GSE21512)/Homer	ATTGCGCAAC	1e-1	-3.95	0.0398	428	0.0632	2449	0.0573
Brn1(POU,Homeobox)/NPC-Brn1-ChIP-Seq(GSE35496)/Homer	TATGCWAATBAV	1e-1	-3.825	0.0449	177	0.0262	957.3	0.0224
Lhx3(Homeobox)/Neuron-Lhx3-ChIP-Seq(GSE31456)/Homer	ADBTAATTAR	1e-1	-3.769	0.0472	1062	0.1569	6336.6	0.1482
Sp5(Zf)/mES-Sp5.Flag-ChIP-Seq(GSE72989)/Homer	RGKGGGCGGAGC	1e-1	-3.666	0.0521	359	0.0531	2046.5	0.0479
ARE(NR)/LNCAP-AR-ChIP-Seq(GSE27824)/Homer	RGRACASNSTGTYCYB	1e-1	-3.653	0.0526	173	0.0256	939.1	0.022
PBX2(Homeobox)/K562-PBX2-ChIP-Seq(Encode)/Homer	RTGATTKATRGN	1e-1	-3.605	0.0549	515	0.0761	2993.8	0.07
RORg(NR)/Liver-Rorc-ChIP-Seq(GSE101115)/Homer	WAABTAGGTCAV	1e-1	-3.564	0.0569	64	0.0095	314.3	0.0074
Hoxd12(Homeobox)/ChickenMSG-Hoxd12.Flag-ChIP-Seq(GSE86088)/Homer	HDGYAATGAAAN	1e-1	-3.546	0.0577	1199	0.1772	7201.4	0.1684
ZNF7(Zf)/HepG2-ZNF7.Flag-ChIP-Seq(Encode)/Homer	CTGCCWVCTTTTRTA	1e-1	-3.511	0.0594	345	0.051	1969.1	0.0461
Foxh1(Forkhead)/hESC-FOXH1-ChIP-Seq(GSE29422)/Homer	NNTGTGGATTSS	1e-1	-3.51	0.0594	422	0.0624	2434.7	0.0569
Klf4(Zf)/mES-Klf4-ChIP-Seq(GSE11431)/Homer	GCCACACCCA	1e-1	-3.5	0.0596	144	0.0213	774.2	0.0181
IRF1(IRF)/PBMC-IRF1-ChIP-Seq(GSE43036)/Homer	GAAAGTGAAAGT	1e-1	-3.422	0.0641	93	0.0137	481.9	0.0113
PAX5(Paired,Homeobox)/GM12878-PAX5-ChIP-Seq(GSE32465)/Homer	GCAGCCAAGCRTGACH	1e-1	-3.378	0.0667	195	0.0288	1078.8	0.0252
Oct6(POU,Homeobox)/NPC-Pou3f1-ChIP-Seq(GSE35496)/Homer	WATGCAAATGAG	1e-1	-3.332	0.0695	250	0.0369	1407.8	0.0329
ZNF467(Zf)/HEK293-ZNF467.GFP-ChIP-Seq(GSE58341)/Homer	TGGGGAAGGGCM	1e-1	-3.305	0.0711	476	0.0703	2773.1	0.0649
Nkx3.1(Homeobox)/LNCaP-Nkx3.1-ChIP-Seq(GSE28264)/Homer	AAGCACTTAA	1e-1	-3.182	0.08	1515	0.2239	9197.1	0.2151
ZNF165(Zf)/WHIM12-ZNF165-ChIP-Seq(GSE65937)/Homer	AAGGKGRCGCAGGCA	1e-1	-3.17	0.0807	63	0.0093	316.3	0.0074
Usf2(bHLH)/C2C12-Usf2-ChIP-Seq(GSE36030)/Homer	GTCACGTGGT	1e-1	-3.13	0.0835	168	0.0248	927.5	0.0217
Meis1(Homeobox)/MastCells-Meis1-ChIP-Seq(GSE48085)/Homer	VGCTGWCAVB	1e-1	-2.968	0.0978	1215	0.1795	7352.1	0.172
HIF-1b(HLH)/T47D-HIF1b-ChIP-Seq(GSE59937)/Homer	RTACGTGC	1e-1	-2.753	0.1207	478	0.0706	2819.7	0.066
ZNF415(Zf)/HEK293-ZNF415.GFP-ChIP-Seq(GSE58341)/Homer	GRTGMTRGAGCC	1e-1	-2.472	0.1592	278	0.0411	1616.8	0.0378
CEBP:CEBP(bZIP)/MEF-Chop-ChIP-Seq(GSE35681)/Homer	NTNATGCAAYMNNHTGMAAY	1e-1	-2.457	0.1608	90	0.0133	489.6	0.0115
E2F3(E2F)/MEF-E2F3-ChIP-Seq(GSE71376)/Homer	BTKGGCGGGAAA	1e-1	-2.421	0.166	174	0.0257	990	0.0232
THRb(NR)/Liver-NR1A2-ChIP-Seq(GSE52613)/Homer	TRAGGTCA	1e-1	-2.34	0.1793	2661	0.3932	16479.1	0.3854
Hoxa10(Homeobox)/ChickenMSG-Hoxa10.Flag-ChIP-Seq(GSE86088)/Homer	GGYAATGAAA	1e0	-2.272	0.191	400	0.0591	2373.8	0.0555
Sp1(Zf)/Promoter/Homer	GGCCCCGCCCCC	1e0	-2.268	0.191	31	0.0046	153.2	0.0036
Zfp281(Zf)/ES-Zfp281-ChIP-Seq(GSE81042)/Homer	CCCCTCCCCCAC	1e0	-2.262	0.1913	66	0.0098	354.8	0.0083
Cdx2(Homeobox)/mES-Cdx2-ChIP-Seq(GSE14586)/Homer	GYMATAAAAH	1e0	-2.191	0.2045	359	0.0531	2127.3	0.0498
KLF6(Zf)/PDAC-KLF6-ChIP-Seq(GSE64557)/Homer	MKGGGYGTGGCC	1e0	-2.162	0.2095	403	0.0596	2399.9	0.0561
ZNF519(Zf)/HEK293-ZNF519.GFP-ChIP-Seq(GSE58341)/Homer	GAGSCCGAGC	1e0	-2.139	0.2136	77	0.0114	422	0.0099
E2F1(E2F)/Hela-E2F1-ChIP-Seq(GSE22478)/Homer	CWGGCGGGAA	1e0	-2.089	0.2236	42	0.0062	219.1	0.0051
ERE(NR),IR3/MCF7-ERa-ChIP-Seq(Unpublished)/Homer	VAGGTCACNSTGACC	1e0	-2.058	0.2296	143	0.0211	819.2	0.0192
IRF3(IRF)/BMDM-Irf3-ChIP-Seq(GSE67343)/Homer	AGTTTCAKTTTC	1e0	-2.039	0.2331	201	0.0297	1171.8	0.0274
PRDM15(Zf)/ESC-Prdm15-ChIP-Seq(GSE73694)/Homer	YCCDNTCCAGGTTTT	1e0	-1.982	0.2457	628	0.0928	3804	0.089
HIF2a(bHLH)/785_O-HIF2a-ChIP-Seq(GSE34871)/Homer	GCACGTACCC	1e0	-1.952	0.2521	151	0.0223	872.2	0.0204
Brachyury(T-box)/Mesoendoderm-Brachyury-ChIP-exo(GSE54963)/Homer	ANTTMRCASBNNNGTGYKAAN	1e0	-1.946	0.2525	164	0.0242	951.7	0.0223
HIF-1a(bHLH)/MCF7-HIF1a-ChIP-Seq(GSE28352)/Homer	TACGTGCV	1e0	-1.896	0.2644	99	0.0146	561.4	0.0131
CLOCK(bHLH)/Liver-Clock-ChIP-Seq(GSE39860)/Homer	GHCACGTG	1e0	-1.839	0.2788	277	0.0409	1647.8	0.0385
ZNF143|STAF(Zf)/CUTLL-ZNF143-ChIP-Seq(GSE29600)/Homer	ATTTCCCAGVAKSCY	1e0	-1.833	0.2793	181	0.0267	1060.9	0.0248
GRHL2(CP2)/HBE-GRHL2-ChIP-Seq(GSE46194)/Homer	AAACYKGTTWDACMRGTTTB	1e0	-1.79	0.2904	215	0.0318	1270.3	0.0297
ZNF382(Zf)/HEK293-ZNF382.GFP-ChIP-Seq(GSE58341)/Homer	GNCTGTASTRNTGBCTCHTT	1e0	-1.78	0.2921	24	0.0035	122.3	0.0029
Hoxb4(Homeobox)/ES-Hoxb4-ChIP-Seq(GSE34014)/Homer	TGATTRATGGCY	1e0	-1.769	0.2942	127	0.0188	735.1	0.0172
AR-halfsite(NR)/LNCaP-AR-ChIP-Seq(GSE27824)/Homer	CCAGGAACAG	1e0	-1.731	0.3043	2621	0.3873	16322.9	0.3818
GRE(NR),IR3/RAW264.7-GRE-ChIP-Seq(Unpublished)/Homer	VAGRACAKWCTGTYC	1e0	-1.674	0.321	157	0.0232	922.2	0.0216
Mef2b(MADS)/HEK293-Mef2b.V5-ChIP-Seq(GSE67450)/Homer	GCTATTTTTGGM	1e0	-1.62	0.3373	459	0.0678	2788.5	0.0652
Six2(Homeobox)/NephronProgenitor-Six2-ChIP-Seq(GSE39837)/Homer	GWAAYHTGAKMC	1e0	-1.566	0.3547	605	0.0894	3701.3	0.0866
FXR(NR),IR1/Liver-FXR-ChIP-Seq(Chong_et_al.)/Homer	AGGTCANTGACCTB	1e0	-1.555	0.3574	219	0.0324	1309.5	0.0306
ZNF528(Zf)/HEK293-ZNF528.GFP-ChIP-Seq(GSE58341)/Homer	AGAAATGACTTCCCT	1e0	-1.535	0.3632	8	0.0012	36.1	0.0008
Oct4(POU,Homeobox)/mES-Oct4-ChIP-Seq(GSE11431)/Homer	ATTTGCATAW	1e0	-1.524	0.3656	261	0.0386	1570.4	0.0367
PSE(SNAPc)/K562-mStart-Seq/Homer	WAVTCACCMTAASYDAAAAG	1e0	-1.454	0.3905	282	0.0417	1705.6	0.0399
bHLHE41(bHLH)/proB-Bhlhe41-ChIP-Seq(GSE93764)/Homer	KCACGTGMCN	1e0	-1.446	0.3922	475	0.0702	2904.1	0.0679
Tcf7(HMG)/GM12878-TCF7-ChIP-Seq(Encode)/Homer	CTTTGATGTGSB	1e0	-1.419	0.4012	230	0.034	1386.2	0.0324
NF1(CTF)/LNCAP-NF1-ChIP-Seq(Unpublished)/Homer	CYTGGCABNSTGCCAR	1e0	-1.384	0.4139	205	0.0303	1235	0.0289
PAX6(Paired,Homeobox)/Forebrain-Pax6-ChIP-Seq(GSE66961)/Homer	NGTGTTCAVTSAAGCGKAAA	1e0	-1.383	0.4139	54	0.008	309.9	0.0072
Twist(bHLH)/HMLE-TWIST1-ChIP-Seq(Chang_et_al)/Homer	VCAKCTGGNNNCCAGMTGBN	1e0	-1.36	0.4208	85	0.0126	498.5	0.0117
NPAS2(bHLH)/Liver-NPAS2-ChIP-Seq(GSE39860)/Homer	KCCACGTGAC	1e0	-1.343	0.4264	638	0.0943	3932.7	0.092
Gfi1b(Zf)/HPC7-Gfi1b-ChIP-Seq(GSE22178)/Homer	MAATCACTGC	1e0	-1.289	0.4485	419	0.0619	2571.7	0.0602
ISRE(IRF)/ThioMac-LPS-Expression(GSE23622)/Homer	AGTTTCASTTTC	1e0	-1.277	0.4523	35	0.0052	198.6	0.0046
RUNX2(Runt)/PCa-RUNX2-ChIP-Seq(GSE33889)/Homer	NWAACCACADNN	1e0	-1.218	0.4776	515	0.0761	3178	0.0743
Egr2(Zf)/Thymocytes-Egr2-ChIP-Seq(GSE34254)/Homer	NGCGTGGGCGGR	1e0	-1.197	0.4859	46	0.0068	267.4	0.0063
CArG(MADS)/PUER-Srf-ChIP-Seq(Sullivan_et_al.)/Homer	CCATATATGGNM	1e0	-1.147	0.5089	176	0.026	1071.5	0.0251
Gli2(Zf)/GM2-Gli2-ChIP-Chip(GSE112702)/Homer	YSTGGGTGGTCT	1e0	-1.142	0.5097	124	0.0183	749.9	0.0175
Nur77(NR)/K562-NR4A1-ChIP-Seq(GSE31363)/Homer	TGACCTTTNCNT	1e0	-1.142	0.5097	113	0.0167	681.6	0.0159
bHLHE40(bHLH)/HepG2-BHLHE40-ChIP-Seq(GSE31477)/Homer	KCACGTGMCN	1e0	-1.136	0.5097	122	0.018	737.2	0.0172
Max(bHLH)/K562-Max-ChIP-Seq(GSE31477)/Homer	RCCACGTGGYYN	1e0	-1.109	0.5209	351	0.0519	2165.6	0.0507
Oct11(POU,Homeobox)/NCIH1048-POU2F3-ChIP-seq(GSE115123)/Homer	GATTTGCATA	1e0	-1.099	0.5245	178	0.0263	1087.4	0.0254
ZNF317(Zf)/HEK293-ZNF317.GFP-ChIP-Seq(GSE58341)/Homer	GTCWGCTGTYYCTCT	1e0	-1.059	0.544	59	0.0087	353	0.0083
MYNN(Zf)/HEK293-MYNN.eGFP-ChIP-Seq(Encode)/Homer	TTCAAAWTAAAAGTC	1e0	-1.049	0.547	125	0.0185	761.5	0.0178
IRF2(IRF)/Erythroblas-IRF2-ChIP-Seq(GSE36985)/Homer	GAAASYGAAASY	1e0	-1.048	0.547	56	0.0083	334.5	0.0078
PRDM10(Zf)/HEK293-PRDM10.eGFP-ChIP-Seq(Encode)/Homer	TGGTACATTCCA	1e0	-0.9857	0.5787	376	0.0556	2335.4	0.0546
RUNX(Runt)/HPC7-Runx1-ChIP-Seq(GSE22178)/Homer	SAAACCACAG	1e0	-0.9024	0.6267	422	0.0624	2634.2	0.0616
ZSCAN22(Zf)/HEK293-ZSCAN22.GFP-ChIP-Seq(GSE58341)/Homer	SMCAGTCWGAKGGAGGAGGC	1e0	-0.8939	0.6298	42	0.0062	254.3	0.0059
CRX(Homeobox)/Retina-Crx-ChIP-Seq(GSE20012)/Homer	GCTAATCC	1e0	-0.8732	0.6406	1427	0.2109	8970	0.2098
Six1(Homeobox)/Myoblast-Six1-ChIP-Chip(GSE20150)/Homer	GKVTCADRTTWC	1e0	-0.8397	0.6601	141	0.0208	876.4	0.0205
Zfp57(Zf)/H1-ZFP57.HA-ChIP-Seq(GSE115387)/Homer	NANTGCSGCA	1e0	-0.8248	0.6676	66	0.0098	407.4	0.0095
CTCF-SatelliteElement(Zf?)/CD4+-CTCF-ChIP-Seq(Barski_et_al.)/Homer	TGCAGTTCCMVNWRTGGCCA	1e0	-0.7969	0.6841	6	0.0009	34.2	0.0008
Pit1+1bp(Homeobox)/GCrat-Pit1-ChIP-Seq(GSE58009)/Homer	ATGCATAATTCA	1e0	-0.7699	0.7003	162	0.0239	1014.7	0.0237
Tbox:Smad(T-box,MAD)/ESCd5-Smad2_3-ChIP-Seq(GSE29422)/Homer	AGGTGHCAGACA	1e0	-0.7694	0.7003	121	0.0179	756.2	0.0177
c-Myc(bHLH)/LNCAP-cMyc-ChIP-Seq(Unpublished)/Homer	VCCACGTG	1e0	-0.7086	0.7394	153	0.0226	963	0.0225
EBF1(EBF)/Near-E2A-ChIP-Seq(GSE21512)/Homer	GTCCCCWGGGGA	1e0	-0.6964	0.7458	610	0.0901	3851.5	0.0901
Six4(Homeobox)/MCF7-SIX4-ChIP-Seq(Encode)/Homer	TGWAAYCTGABACCB	1e0	-0.6881	0.7494	28	0.0041	175.3	0.0041
Unknown(Homeobox)/Limb-p300-ChIP-Seq/Homer	SSCMATWAAA	1e0	-0.6821	0.7513	323	0.0477	2041	0.0477
NFkB-p50,p52(RHD)/Monocyte-p50-ChIP-Chip(Schreiber_et_al.)/Homer	GGGGGAATCCCC	1e0	-0.6719	0.7564	41	0.0061	258.5	0.006
Klf9(Zf)/GBM-Klf9-ChIP-Seq(GSE62211)/Homer	GCCACRCCCACY	1e0	-0.6389	0.7791	94	0.0139	596.7	0.014
ZBTB33(Zf)/GM12878-ZBTB33-ChIP-Seq(GSE32465)/Homer	GGVTCTCGCGAGAAC	1e0	-0.6121	0.7975	3	0.0004	19	0.0004
LXRE(NR),DR4/RAW-LXRb.biotin-ChIP-Seq(GSE21512)/Homer	RGGTTACTANAGGTCA	1e0	-0.6109	0.7975	27	0.004	172.1	0.004
Dlx3(Homeobox)/Kerainocytes-Dlx3-ChIP-Seq(GSE89884)/Homer	NDGTAATTAC	1e0	-0.6095	0.7975	351	0.0519	2228.3	0.0521
OCT:OCT(POU,Homeobox,IR1)/NPC-Brn2-ChIP-Seq(GSE35496)/Homer	ATGAATWATTCATGA	1e0	-0.6069	0.7975	7	0.001	44.4	0.001
c-Myc(bHLH)/mES-cMyc-ChIP-Seq(GSE11431)/Homer	VVCCACGTGG	1e0	-0.6018	0.7975	238	0.0352	1513.5	0.0354
TFE3(bHLH)/MEF-TFE3-ChIP-Seq(GSE75757)/Homer	GTCACGTGACYV	1e0	-0.5645	0.8222	29	0.0043	187.2	0.0044
Lhx1(Homeobox)/EmbryoCarcinoma-Lhx1-ChIP-Seq(GSE70957)/Homer	NNYTAATTAR	1e0	-0.5455	0.8352	632	0.0934	4021.6	0.0941
Hoxa11(Homeobox)/ChickenMSG-Hoxa11.Flag-ChIP-Seq(GSE86088)/Homer	TTTTATGGCM	1e0	-0.5184	0.8552	1429	0.2112	9078	0.2123
ZFX(Zf)/mES-Zfx-ChIP-Seq(GSE11431)/Homer	AGGCCTRG	1e0	-0.4978	0.8702	733	0.1083	4673.3	0.1093
E2F(E2F)/Hela-CellCycle-Expression/Homer	TTSGCGCGAAAA	1e0	-0.4977	0.8702	9	0.0013	60.3	0.0014
DUX(Homeobox)/C2C12-Dux-ChIP-Seq(GSE87279)/Homer	BCWGATTCAATCAAN	1e0	-0.4891	0.8719	1	0.0001	6.3	0.0001
n-Myc(bHLH)/mES-nMyc-ChIP-Seq(GSE11431)/Homer	VRCCACGTGG	1e0	-0.4801	0.8769	320	0.0473	2053.5	0.048
PRDM14(Zf)/H1-PRDM14-ChIP-Seq(GSE22767)/Homer	RGGTCTCTAACY	1e0	-0.4717	0.8814	163	0.0241	1053.6	0.0246
USF1(bHLH)/GM12878-Usf1-ChIP-Seq(GSE32465)/Homer	SGTCACGTGR	1e0	-0.4695	0.8814	193	0.0285	1245.4	0.0291
CDX4(Homeobox)/ZebrafishEmbryos-Cdx4.Myc-ChIP-Seq(GSE48254)/Homer	NGYCATAAAWCH	1e0	-0.4589	0.8869	451	0.0666	2891.6	0.0676
EBF(EBF)/proBcell-EBF-ChIP-Seq(GSE21978)/Homer	DGTCCCYRGGGA	1e0	-0.456	0.8869	116	0.0171	754.3	0.0176
ZNF675(Zf)/HEK293-ZNF675.GFP-ChIP-Seq(GSE58341)/Homer	ARGAGGMCAAAATGW	1e0	-0.4521	0.8871	89	0.0132	581.5	0.0136
THRa(NR)/C17.2-THRa-ChIP-Seq(GSE38347)/Homer	GGTCANYTGAGGWCA	1e0	-0.4406	0.8944	210	0.031	1358.4	0.0318
RORa(NR)/Liver-Rora-ChIP-Seq(GSE101115)/Homer	AAWCTAGGTCARDNN	1e0	-0.4403	0.8944	75	0.0111	492.7	0.0115
Pax7(Paired,Homeobox),longest/Myoblast-Pax7-ChIP-Seq(GSE25064)/Homer	NTAATTDGCYAATTANNWWD	1e0	-0.437	0.8944	9	0.0013	62.1	0.0015
Hoxa13(Homeobox)/ChickenMSG-Hoxa13.Flag-ChIP-Seq(GSE86088)/Homer	CYHATAAAAN	1e0	-0.4283	0.8968	1534	0.2267	9774.1	0.2286
Bcl11a(Zf)/HSPC-BCL11A-ChIP-Seq(GSE104676)/Homer	TYTGACCASWRG	1e0	-0.4184	0.9028	413	0.061	2658.3	0.0622
RAR:RXR(NR),DR5/ES-RAR-ChIP-Seq(GSE56893)/Homer	RGGTCADNNAGAGGTCAV	1e0	-0.4143	0.9036	12	0.0018	83.7	0.002
Srebp2(bHLH)/HepG2-Srebp2-ChIP-Seq(GSE31477)/Homer	CGGTCACSCCAC	1e0	-0.4135	0.9036	61	0.009	404.7	0.0095
RUNX-AML(Runt)/CD4+-PolII-ChIP-Seq(Barski_et_al.)/Homer	GCTGTGGTTW	1e0	-0.4049	0.9064	426	0.063	2745	0.0642
ZNF711(Zf)/SHSY5Y-ZNF711-ChIP-Seq(GSE20673)/Homer	AGGCCTAG	1e0	-0.4006	0.9074	904	0.1336	5787.3	0.1354
ZFP3(Zf)/HEK293-ZFP3.GFP-ChIP-Seq(GSE58341)/Homer	GGGTTTTGAAGGATGARTAGGAGTT	1e0	-0.3769	0.9262	2	0.0003	15.9	0.0004
HNF6(Homeobox)/Liver-Hnf6-ChIP-Seq(ERP000394)/Homer	NTATYGATCH	1e0	-0.3558	0.943	283	0.0418	1841.5	0.0431
ZNF669(Zf)/HEK293-ZNF669.GFP-ChIP-Seq(GSE58341)/Homer	GARTGGTCATCGCCC	1e0	-0.3544	0.943	33	0.0049	226.1	0.0053
Arnt:Ahr(bHLH)/MCF7-Arnt-ChIP-Seq(Lo_et_al.)/Homer	TBGCACGCAA	1e0	-0.3355	0.9562	230	0.034	1505.7	0.0352
GLI3(Zf)/Limb-GLI3-ChIP-Chip(GSE11077)/Homer	CGTGGGTGGTCC	1e0	-0.3331	0.9562	52	0.0077	353.1	0.0083
Pitx1(Homeobox)/Chicken-Pitx1-ChIP-Seq(GSE38910)/Homer	TAATCCCN	1e0	-0.3235	0.9618	2726	0.4028	17371.3	0.4063
ZNF652/HepG2-ZNF652.Flag-ChIP-Seq(Encode)/Homer	TTAACCCTTTVNKKN	1e0	-0.3196	0.9626	118	0.0174	785.9	0.0184
NF1-halfsite(CTF)/LNCaP-NF1-ChIP-Seq(Unpublished)/Homer	YTGCCAAG	1e0	-0.3146	0.9644	1066	0.1575	6849	0.1602
ZNF136(Zf)/HEK293-ZNF136.GFP-ChIP-Seq(GSE58341)/Homer	YTKGATAHAGTATTCTWGGTNGGCA	1e0	-0.2871	0.9882	41	0.0061	285.1	0.0067
p63(p53)/Keratinocyte-p63-ChIP-Seq(GSE17611)/Homer	NNDRCATGYCYNRRCATGYH	1e0	-0.2791	0.9931	159	0.0235	1058.1	0.0248
Esrrb(NR)/mES-Esrrb-ChIP-Seq(GSE11431)/Homer	KTGACCTTGA	1e0	-0.2688	1	369	0.0545	2415.9	0.0565
NFY(CCAAT)/Promoter/Homer	RGCCAATSRG	1e0	-0.2612	1	413	0.061	2700.5	0.0632
ZNF16(Zf)/HEK293-ZNF16.GFP-ChIP-Seq(GSE58341)/Homer	MACCTTCYATGGCTCCCTAKTGCCY	1e0	-0.2505	1	3	0.0004	27	0.0006
HNF1b(Homeobox)/PDAC-HNF1B-ChIP-Seq(GSE64557)/Homer	GTTAATNATTAA	1e0	-0.2474	1	54	0.008	376.6	0.0088
PBX1(Homeobox)/MCF7-PBX1-ChIP-Seq(GSE28007)/Homer	GSCTGTCACTCA	1e0	-0.2472	1	42	0.0062	296.2	0.0069
CTCF(Zf)/CD4+-CTCF-ChIP-Seq(Barski_et_al.)/Homer	AYAGTGCCMYCTRGTGGCCA	1e0	-0.2449	1	36	0.0053	256.7	0.006
Duxbl(Homeobox)/NIH3T3-Duxbl.HA-ChIP-Seq(GSE119782)/Homer	TAAYCYAATCAA	1e0	-0.2336	1	33	0.0049	237.3	0.0056
NPAS(bHLH)/Liver-NPAS-ChIP-Seq(GSE39860)/Homer	NVCACGTG	1e0	-0.2131	1	927	0.137	6011.4	0.1406
Znf263(Zf)/K562-Znf263-ChIP-Seq(GSE31477)/Homer	CVGTSCTCCC	1e0	-0.206	1	1099	0.1624	7113.5	0.1664
Tcfcp2l1(CP2)/mES-Tcfcp2l1-ChIP-Seq(GSE11431)/Homer	NRAACCRGTTYRAACCRGYT	1e0	-0.2053	1	57	0.0084	402.2	0.0094
AP-2alpha(AP2)/Hela-AP2alpha-ChIP-Seq(GSE31477)/Homer	ATGCCCTGAGGC	1e0	-0.2003	1	356	0.0526	2354.6	0.0551
Pax7(Paired,Homeobox)/Myoblast-Pax7-ChIP-Seq(GSE25064)/Homer	TAATCAATTA	1e0	-0.1938	1	31	0.0046	228.9	0.0054
SCRT1(Zf)/HEK293-SCRT1.eGFP-ChIP-Seq(Encode)/Homer	GCAACAGGTG	1e0	-0.1908	1	170	0.0251	1151	0.0269
Hoxd11(Homeobox)/ChickenMSG-Hoxd11.Flag-ChIP-Seq(GSE86088)/Homer	VGCCATAAAA	1e0	-0.1863	1	1472	0.2175	9504	0.2223
KLF10(Zf)/HEK293-KLF10.GFP-ChIP-Seq(GSE58341)/Homer	GGGGGTGTGTCC	1e0	-0.1844	1	218	0.0322	1466	0.0343
DUX4(Homeobox)/Myoblasts-DUX4.V5-ChIP-Seq(GSE75791)/Homer	NWTAAYCYAATCAWN	1e0	-0.1792	1	13	0.0019	104.9	0.0025
T1ISRE(IRF)/ThioMac-Ifnb-Expression/Homer	ACTTTCGTTTCT	1e0	-0.1623	1	4	0.0006	38.5	0.0009
E2F4(E2F)/K562-E2F4-ChIP-Seq(GSE31477)/Homer	GGCGGGAAAH	1e0	-0.1607	1	80	0.0118	564.3	0.0132
OCT:OCT(POU,Homeobox)/NPC-Brn1-ChIP-Seq(GSE35496)/Homer	ATGAATATTCATGAG	1e0	-0.1595	1	3	0.0004	30.8	0.0007
Hoxc9(Homeobox)/Ainv15-Hoxc9-ChIP-Seq(GSE21812)/Homer	GGCCATAAATCA	1e0	-0.1518	1	250	0.0369	1685.4	0.0394
Pbx3(Homeobox)/GM12878-PBX3-ChIP-Seq(GSE32465)/Homer	SCTGTCAMTCAN	1e0	-0.1415	1	136	0.0201	941.1	0.022
TATA-Box(TBP)/Promoter/Homer	CCTTTTAWAGSC	1e0	-0.1372	1	684	0.1011	4499.2	0.1052
RUNX1(Runt)/Jurkat-RUNX1-ChIP-Seq(GSE29180)/Homer	AAACCACARM	1e0	-0.1317	1	605	0.0894	3994.4	0.0934
ZEB2(Zf)/SNU398-ZEB2-ChIP-Seq(GSE103048)/Homer	GNMCAGGTGTGC	1e0	-0.1299	1	571	0.0844	3776.6	0.0883
HIC1(Zf)/Treg-ZBTB29-ChIP-Seq(GSE99889)/Homer	TGCCAGCB	1e0	-0.1112	1	1131	0.1671	7388.1	0.1728
p53(p53)/mES-cMyc-ChIP-Seq(GSE11431)/Homer	ACATGCCCGGGCAT	1e0	-0.1075	1	4	0.0006	42.3	0.001
Brn2(POU,Homeobox)/NPC-Brn2-ChIP-Seq(GSE35496)/Homer	ATGAATATTC	1e0	-0.1	1	43	0.0064	327.8	0.0077
ZNF768(Zf)/Rajj-ZNF768-ChIP-Seq(GSE111879)/Homer	RHHCAGAGAGGB	1e0	-0.09965	1	15	0.0022	128.8	0.003
E2F7(E2F)/Hela-E2F7-ChIP-Seq(GSE32673)/Homer	VDTTTCCCGCCA	1e0	-0.09406	1	13	0.0019	114.4	0.0027
EBF2(EBF)/BrownAdipose-EBF2-ChIP-Seq(GSE97114)/Homer	NABTCCCWDGGGAVH	1e0	-0.09335	1	544	0.0804	3628.8	0.0849
NRF(NRF)/Promoter/Homer	STGCGCATGCGC	1e0	-0.09047	1	19	0.0028	159.5	0.0037
Cux2(Homeobox)/Liver-Cux2-ChIP-Seq(GSE35985)/Homer	HNRAATCAAT	1e0	-0.08927	1	219	0.0324	1511.2	0.0353
EAR2(NR)/K562-NR2F6-ChIP-Seq(Encode)/Homer	NRBCARRGGTCA	1e0	-0.07929	1	735	0.1086	4876.5	0.1141
GSC(Homeobox)/FrogEmbryos-GSC-ChIP-Seq(DRA000576)/Homer	RGGATTAR	1e0	-0.07262	1	646	0.0955	4308.4	0.1008
Pax7(Paired,Homeobox),long/Myoblast-Pax7-ChIP-Seq(GSE25064)/Homer	TAATCHGATTAC	1e0	-0.07045	1	6	0.0009	63.3	0.0015
Hoxd13(Homeobox)/ChickenMSG-Hoxd13.Flag-ChIP-Seq(GSE86088)/Homer	NCYAATAAAA	1e0	-0.05851	1	874	0.1292	5799.6	0.1357
AP-2gamma(AP2)/MCF7-TFAP2C-ChIP-Seq(GSE21234)/Homer	SCCTSAGGSCAW	1e0	-0.05772	1	469	0.0693	3175.7	0.0743
PPARE(NR),DR1/3T3L1-Pparg-ChIP-Seq(GSE13511)/Homer	TGACCTTTGCCCCA	1e0	-0.0544	1	527	0.0779	3557.7	0.0832
Hnf1(Homeobox)/Liver-Foxa2-Chip-Seq(GSE25694)/Homer	GGTTAAWCATTAA	1e0	-0.05312	1	42	0.0062	335.1	0.0078
ZKSCAN1(Zf)/HepG2-ZKSCAN1-ChIP-Seq(Encode)/Homer	GCACAYAGTAGGKCY	1e0	-0.05194	1	9	0.0013	91.5	0.0021
BORIS(Zf)/K562-CTCFL-ChIP-Seq(GSE32465)/Homer	CNNBRGCGCCCCCTGSTGGC	1e0	-0.04949	1	46	0.0068	365.9	0.0086
ZNF692(Zf)/HEK293-ZNF692.GFP-ChIP-Seq(GSE58341)/Homer	GTGGGCCCCA	1e0	-0.04917	1	37	0.0055	301.2	0.007
GFY(?)/Promoter/Homer	ACTACAATTCCC	1e0	-0.04882	1	28	0.0041	236.2	0.0055
ZNF264(Zf)/HEK293-ZNF264.GFP-ChIP-Seq(GSE58341)/Homer	RGGGCACTAACY	1e0	-0.04759	1	298	0.044	2065.7	0.0483
MNT(bHLH)/HepG2-MNT-ChIP-Seq(Encode)/Homer	DGCACACGTG	1e0	-0.04709	1	570	0.0842	3847.2	0.09
ERRg(NR)/Kidney-ESRRG-ChIP-Seq(GSE104905)/Homer	GTGACCTTGRVN	1e0	-0.04443	1	445	0.0658	3035.1	0.071
COUP-TFII(NR)/K562-NR2F1-ChIP-Seq(Encode)/Homer	GKBCARAGGTCA	1e0	-0.04341	1	788	0.1164	5268.3	0.1232
Pknox1(Homeobox)/ES-Prep1-ChIP-Seq(GSE63282)/Homer	SCTGTCAVTCAV	1e0	-0.03799	1	118	0.0174	871.2	0.0204
IRF4(IRF)/GM12878-IRF4-ChIP-Seq(GSE32465)/Homer	ACTGAAACCA	1e0	-0.03798	1	230	0.034	1625.7	0.038
E-box(bHLH)/Promoter/Homer	SSGGTCACGTGA	1e0	-0.03629	1	16	0.0024	151.8	0.0036
p73(p53)/Trachea-p73-ChIP-Seq(PRJNA310161)/Homer	NRRRCAWGTCCDGRCATGYY	1e0	-0.03439	1	15	0.0022	144.8	0.0034
Zac1(Zf)/Neuro2A-Plagl1-ChIP-Seq(GSE75942)/Homer	HAWGRGGCCM	1e0	-0.03109	1	1526	0.2255	10049.4	0.2351
PPARa(NR),DR1/Liver-Ppara-ChIP-Seq(GSE47954)/Homer	VNAGGKCAAAGGTCA	1e0	-0.03075	1	593	0.0876	4026.6	0.0942
BMAL1(bHLH)/Liver-Bmal1-ChIP-Seq(GSE39860)/Homer	GNCACGTG	1e0	-0.02826	1	1062	0.1569	7075	0.1655
SF1(NR)/H295R-Nr5a1-ChIP-Seq(GSE44220)/Homer	CAAGGHCANV	1e0	-0.02802	1	235	0.0347	1672.4	0.0391
THRb(NR)/HepG2-THRb.Flag-ChIP-Seq(Encode)/Homer	GGTCACCTGAGGTCA	1e0	-0.02775	1	249	0.0368	1766.1	0.0413
Tcf3(HMG)/mES-Tcf3-ChIP-Seq(GSE11724)/Homer	ASWTCAAAGG	1e0	-0.02655	1	147	0.0217	1081.3	0.0253
GFY-Staf(?,Zf)/Promoter/Homer	RACTACAATTCCCAGAAKGC	1e0	-0.02118	1	10	0.0015	110.9	0.0026
p53(p53)/Saos-p53-ChIP-Seq(GSE15780)/Homer	RRCATGYCYRGRCATGYYYN	1e0	-0.02066	1	31	0.0046	274	0.0064
p53(p53)/Saos-p53-ChIP-Seq/Homer	RRCATGYCYRGRCATGYYYN	1e0	-0.02066	1	31	0.0046	274	0.0064
Nr5a2(NR)/mES-Nr5a2-ChIP-Seq(GSE19019)/Homer	BTCAAGGTCA	1e0	-0.01471	1	258	0.0381	1854.6	0.0434
Pit1(Homeobox)/GCrat-Pit1-ChIP-Seq(GSE58009)/Homer	ATGMATATDC	1e0	-0.01385	1	524	0.0774	3623.5	0.0848
RARg(NR)/ES-RARg-ChIP-Seq(GSE30538)/Homer	AGGTCAAGGTCA	1e0	-0.009149	1	8	0.0012	102.9	0.0024
Nr5a2(NR)/Pancreas-LRH1-ChIP-Seq(GSE34295)/Homer	BTCAAGGTCA	1e0	-0.009018	1	359	0.0531	2552.5	0.0597
COUP-TFII(NR)/Artia-Nr2f2-ChIP-Seq(GSE46497)/Homer	AGRGGTCA	1e0	-0.006869	1	931	0.1376	6330.5	0.1481
Oct2(POU,Homeobox)/Bcell-Oct2-ChIP-Seq(GSE21512)/Homer	ATATGCAAAT	1e0	-0.006474	1	128	0.0189	995.9	0.0233
Nkx2.2(Homeobox)/NPC-Nkx2.2-ChIP-Seq(GSE61673)/Homer	BTBRAGTGSN	1e0	-0.00622	1	1161	0.1716	7831.5	0.1832
Prop1(Homeobox)/GHFT1-PROP1.biotin-ChIP-Seq(GSE77302)/Homer	NTAATBNAATTA	1e0	-0.006125	1	255	0.0377	1869.9	0.0437
TCFL2(HMG)/K562-TCF7L2-ChIP-Seq(GSE29196)/Homer	ACWTCAAAGG	1e0	-0.005663	1	37	0.0055	342.8	0.008
RXR(NR),DR1/3T3L1-RXR-ChIP-Seq(GSE13511)/Homer	TAGGGCAAAGGTCA	1e0	-0.004986	1	609	0.09	4240	0.0992
Ronin(THAP)/ES-Thap11-ChIP-Seq(GSE51522)/Homer	RACTACAACTCCCAGVAKGC	1e0	-0.004309	1	2	0.0003	48.4	0.0011
Phox2b(Homeobox)/CLBGA-PHOX2B-ChIP-Seq(GSE90683)/Homer	TTAATTNAATTA	1e0	-0.004212	1	61	0.009	527.2	0.0123
CHR(?)/Hela-CellCycle-Expression/Homer	SRGTTTCAAA	1e0	-0.00402	1	317	0.0468	2305.4	0.0539
NFAT(RHD)/Jurkat-NFATC1-ChIP-Seq(Jolma_et_al.)/Homer	ATTTTCCATT	1e0	-0.003147	1	568	0.0839	3993.9	0.0934
Nkx2.1(Homeobox)/LungAC-Nkx2.1-ChIP-Seq(GSE43252)/Homer	RSCACTYRAG	1e0	-0.002316	1	1704	0.2518	11410.9	0.2669
HINFP(Zf)/K562-HINFP.eGFP-ChIP-Seq(Encode)/Homer	TWVGGTCCGC	1e0	-0.002119	1	24	0.0035	255	0.006
CUX1(Homeobox)/K562-CUX1-ChIP-Seq(GSE92882)/Homer	TATCGATNAN	1e0	-0.001992	1	310	0.0458	2285.4	0.0535
YY1(Zf)/Promoter/Homer	CAAGATGGCGGC	1e0	-0.001938	1	9	0.0013	127.5	0.003
HRE(HSF)/HepG2-HSF1-ChIP-Seq(GSE31477)/Homer	BSTTCTRGAABVTTCYAGAA	1e0	-0.001833	1	58	0.0086	521.1	0.0122
HNF4a(NR),DR1/HepG2-HNF4a-ChIP-Seq(GSE25021)/Homer	CARRGKBCAAAGTYCA	1e0	-0.001315	1	229	0.0338	1745.8	0.0408
RAR:RXR(NR),DR5/ES-RAR-ChIP-Seq(GSE56893)/Homer	AGGTCAAGGTCA	1e0	-0.000863	1	40	0.0059	396.8	0.0093
Otx2(Homeobox)/EpiLC-Otx2-ChIP-Seq(GSE56098)/Homer	NYTAATCCYB	1e0	-0.000857	1	389	0.0575	2853.2	0.0667
NRF1(NRF)/MCF7-NRF1-ChIP-Seq(Unpublished)/Homer	CTGCGCATGCGC	1e0	-0.000679	1	2	0.0003	61.5	0.0014
Bapx1(Homeobox)/VertebralCol-Bapx1-ChIP-Seq(GSE36672)/Homer	TTRAGTGSYK	1e0	-0.000516	1	1191	0.176	8186.4	0.1915
ZBTB12(Zf)/HEK293-ZBTB12.GFP-ChIP-Seq(GSE58341)/Homer	NGNTCTAGAACCNGV	1e0	-0.000418	1	171	0.0253	1373.1	0.0321
HOXA2(Homeobox)/mES-Hoxa2-ChIP-Seq(Donaldson_et_al.)/Homer	GYCATCMATCAT	1e0	-0.000301	1	38	0.0056	396	0.0093
VDR(NR),DR3/GM10855-VDR+vitD-ChIP-Seq(GSE22484)/Homer	ARAGGTCANWGAGTTCANNN	1e0	-0.000284	1	79	0.0117	715	0.0167
AMYB(HTH)/Testes-AMYB-ChIP-Seq(GSE44588)/Homer	TGGCAGTTGG	1e0	-0.00019	1	841	0.1243	5940.7	0.139
Nkx2.5(Homeobox)/HL1-Nkx2.5.biotin-ChIP-Seq(GSE21529)/Homer	RRSCACTYAA	1e0	-0.000157	1	1308	0.1933	9017.9	0.2109
BMYB(HTH)/Hela-BMYB-ChIP-Seq(GSE27030)/Homer	NHAACBGYYV	1e0	-0.000154	1	803	0.1187	5698.5	0.1333
MYB(HTH)/ERMYB-Myb-ChIPSeq(GSE22095)/Homer	GGCVGTTR	1e0	-0.000122	1	922	0.1362	6497.5	0.152
HRE(HSF)/Striatum-HSF1-ChIP-Seq(GSE38000)/Homer	TTCTAGAABNTTCTA	1e0	-0.000111	1	97	0.0143	867.1	0.0203
Erra(NR)/HepG2-Erra-ChIP-Seq(GSE31477)/Homer	CAAAGGTCAG	1e0	-4.3e-05	1	1163	0.1719	8136.4	0.1903
Phox2a(Homeobox)/Neuron-Phox2a-ChIP-Seq(GSE31456)/Homer	YTAATYNRATTA	1e0	-2.3e-05	1	131	0.0194	1151	0.0269
HOXA1(Homeobox)/mES-Hoxa1-ChIP-Seq(SRP084292)/Homer	TGATKGATGR	1e0	-8e-06	1	117	0.0173	1068.2	0.025
TR4(NR),DR1/Hela-TR4-ChIP-Seq(GSE24685)/Homer	GAGGTCAAAGGTCA	1e0	-7e-06	1	25	0.0037	334.8	0.0078
RARa(NR)/K562-RARa-ChIP-Seq(Encode)/Homer	TTGAMCTTTG	1e0	0	1	1591	0.2351	11154.3	0.2609
MafF(bZIP)/HepG2-MafF-ChIP-Seq(GSE31477)/Homer	HWWGTCAGCAWWTTT	1e0	0	1	119	0.0176	1134.9	0.0265
OCT:OCT(POU,Homeobox)/NPC-OCT6-ChIP-Seq(GSE43916)/Homer	YATGCATATRCATRT	1e0	0	1	17	0.0025	288.2	0.0067
LRF(Zf)/Erythroblasts-ZBTB7A-ChIP-Seq(GSE74977)/Homer	AAGACCCYYN	1e0	0	1	540	0.0798	4287.7	0.1003
GFX(?)/Promoter/Homer	ATTCTCGCGAGA	1e0	0.000e+00	1	0	0	6.1	0.0001
REST-NRSF(Zf)/Jurkat-NRSF-ChIP-Seq/Homer	GGMGCTGTCCATGGTGCTGA	1e0	0.000e+00	1	0	0	30.6	0.0007
