## Supplementary material for "Discovery of a primed endothelial progenitor that requires VEGF/ERK inhibition to complete vein differentiation": Table S9

### Sheet: knownResults
Motif Name	Consensus	P-value	Log P-value	q-value (Benjamini)	# of Target Sequences with Motif(of 1902)	% of Target Sequences with Motif	# of Background Sequences with Motif(of 46028)	% of Background Sequences with Motif
EAR2(NR)/K562-NR2F6-ChIP-Seq(Encode)/Homer	NRBCARRGGTCA	1e-215	-496	0	769	0.4043	5523.4	0.12
COUP-TFII(NR)/K562-NR2F1-ChIP-Seq(Encode)/Homer	GKBCARAGGTCA	1e-199	-458.9	0	781	0.4106	6050.1	0.1314
COUP-TFII(NR)/Artia-Nr2f2-ChIP-Seq(GSE46497)/Homer	AGRGGTCA	1e-189	-436.7	0	844	0.4437	7274.5	0.158
MafB(bZIP)/BMM-Mafb-ChIP-Seq(GSE75722)/Homer	WNTGCTGASTCAGCANWTTY	1e-157	-362.1	0	397	0.2087	1878.2	0.0408
MafA(bZIP)/Islet-MafA-ChIP-Seq(GSE30298)/Homer	TGCTGACTCA	1e-149	-344.6	0	572	0.3007	4132.6	0.0898
TR4(NR),DR1/Hela-TR4-ChIP-Seq(GSE24685)/Homer	GAGGTCAAAGGTCA	1e-147	-339.3	0	202	0.1062	387.4	0.0084
MafF(bZIP)/HepG2-MafF-ChIP-Seq(GSE31477)/Homer	HWWGTCAGCAWWTTT	1e-120	-277.8	0	269	0.1414	1074.7	0.0233
RARa(NR)/K562-RARa-ChIP-Seq(Encode)/Homer	TTGAMCTTTG	1e-101	-233.5	0	952	0.5005	12373.6	0.2687
PPARa(NR),DR1/Liver-Ppara-ChIP-Seq(GSE47954)/Homer	VNAGGKCAAAGGTCA	1e-89	-205.7	0	515	0.2708	4856.9	0.1055
Erra(NR)/HepG2-Erra-ChIP-Seq(GSE31477)/Homer	CAAAGGTCAG	1e-85	-197.3	0	788	0.4143	9835.7	0.2136
THRb(NR)/Liver-NR1A2-ChIP-Seq(GSE52613)/Homer	TRAGGTCA	1e-80	-186.5	0	1161	0.6104	18084	0.3928
ERG(ETS)/VCaP-ERG-ChIP-Seq(GSE14097)/Homer	ACAGGAAGTG	1e-69	-160.4	0	653	0.3433	8017.5	0.1741
PPARE(NR),DR1/3T3L1-Pparg-ChIP-Seq(GSE13511)/Homer	TGACCTTTGCCCCA	1e-68	-158.5	0	449	0.2361	4485.9	0.0974
ERRg(NR)/Kidney-ESRRG-ChIP-Seq(GSE104905)/Homer	GTGACCTTGRVN	1e-63	-147	0	371	0.1951	3427.5	0.0744
Esrrb(NR)/mES-Esrrb-ChIP-Seq(GSE11431)/Homer	KTGACCTTGA	1e-63	-147	0	310	0.163	2532.4	0.055
RXR(NR),DR1/3T3L1-RXR-ChIP-Seq(GSE13511)/Homer	TAGGGCAAAGGTCA	1e-56	-130.9	0	480	0.2524	5476	0.1189
MafK(bZIP)/C2C12-MafK-ChIP-Seq(GSE36030)/Homer	GCTGASTCAGCA	1e-54	-125.8	0	178	0.0936	1043.5	0.0227
Hoxc9(Homeobox)/Ainv15-Hoxc9-ChIP-Seq(GSE21812)/Homer	GGCCATAAATCA	1e-53	-122.8	0	215	0.113	1514.8	0.0329
HNF4a(NR),DR1/HepG2-HNF4a-ChIP-Seq(GSE25021)/Homer	CARRGKBCAAAGTYCA	1e-53	-122.1	0	253	0.133	2025.4	0.044
Nur77(NR)/K562-NR4A1-ChIP-Seq(GSE31363)/Homer	TGACCTTTNCNT	1e-52	-120.3	0	135	0.071	626.9	0.0136
PBX2(Homeobox)/K562-PBX2-ChIP-Seq(Encode)/Homer	RTGATTKATRGN	1e-45	-104.5	0	277	0.1456	2597.1	0.0564
Foxo1(Forkhead)/RAW-Foxo1-ChIP-Seq(Fan_et_al.)/Homer	CTGTTTAC	1e-38	-88.25	0	586	0.3081	8470.9	0.184
HOXA1(Homeobox)/mES-Hoxa1-ChIP-Seq(SRP084292)/Homer	TGATKGATGR	1e-36	-83.29	0	127	0.0668	793.7	0.0172
Fli1(ETS)/CD8-FLI-ChIP-Seq(GSE20898)/Homer	NRYTTCCGGH	1e-36	-83.02	0	385	0.2024	4789.9	0.104
Etv2(ETS)/ES-ER71-ChIP-Seq(GSE59402)/Homer	NNAYTTCCTGHN	1e-35	-82.07	0	359	0.1887	4348.1	0.0944
Tgif1(Homeobox)/mES-Tgif1-ChIP-Seq(GSE55404)/Homer	YTGWCADY	1e-31	-73.61	0	839	0.4411	14331.3	0.3113
ETV1(ETS)/GIST48-ETV1-ChIP-Seq(GSE22441)/Homer	AACCGGAAGT	1e-30	-71.25	0	455	0.2392	6395.1	0.1389
Sox6(HMG)/Myotubes-Sox6-ChIP-Seq(GSE32627)/Homer	CCATTGTTNY	1e-30	-70.16	0	449	0.2361	6311.6	0.1371
Sox3(HMG)/NPC-Sox3-ChIP-Seq(GSE33059)/Homer	CCWTTGTY	1e-29	-68.99	0	500	0.2629	7342.5	0.1595
Hoxb4(Homeobox)/ES-Hoxb4-ChIP-Seq(GSE34014)/Homer	TGATTRATGGCY	1e-29	-66.86	0	102	0.0536	638.1	0.0139
Sox2(HMG)/mES-Sox2-ChIP-Seq(GSE11431)/Homer	BCCATTGTTC	1e-28	-64.94	0	289	0.1519	3499.9	0.076
Pdx1(Homeobox)/Islet-Pdx1-ChIP-Seq(SRA008281)/Homer	YCATYAATCA	1e-27	-63.79	0	280	0.1472	3368.8	0.0732
EWS:FLI1-fusion(ETS)/SK_N_MC-EWS:FLI1-ChIP-Seq(SRA014231)/Homer	VACAGGAAAT	1e-27	-63.78	0	233	0.1225	2573.5	0.0559
ETV4(ETS)/HepG2-ETV4-ChIP-Seq(ENCODE)/Homer	ACCGGAAGTG	1e-27	-62.43	0	359	0.1887	4823.9	0.1048
VDR(NR),DR3/GM10855-VDR+vitD-ChIP-Seq(GSE22484)/Homer	ARAGGTCANWGAGTTCANNN	1e-26	-61.7	0	111	0.0584	794.5	0.0173
EWS:ERG-fusion(ETS)/CADO_ES1-EWS:ERG-ChIP-Seq(SRA014231)/Homer	ATTTCCTGTN	1e-26	-61.22	0	277	0.1456	3373.2	0.0733
EHF(ETS)/LoVo-EHF-ChIP-Seq(GSE49402)/Homer	AVCAGGAAGT	1e-25	-58.02	0	424	0.2229	6192.1	0.1345
Meis1(Homeobox)/MastCells-Meis1-ChIP-Seq(GSE48085)/Homer	VGCTGWCAVB	1e-24	-57.46	0	514	0.2702	8009.4	0.174
Sox10(HMG)/SciaticNerve-Sox3-ChIP-Seq(GSE35132)/Homer	CCWTTGTYYB	1e-24	-56.67	0	464	0.244	7028	0.1526
ETS1(ETS)/Jurkat-ETS1-ChIP-Seq(GSE17954)/Homer	ACAGGAAGTG	1e-23	-53.82	0	347	0.1824	4839.9	0.1051
Tgif2(Homeobox)/mES-Tgif2-ChIP-Seq(GSE55404)/Homer	TGTCANYT	1e-23	-53.69	0	850	0.4469	15447.9	0.3355
HOXA2(Homeobox)/mES-Hoxa2-ChIP-Seq(Donaldson_et_al.)/Homer	GYCATCMATCAT	1e-21	-49.07	0	59	0.031	298	0.0065
RUNX(Runt)/HPC7-Runx1-ChIP-Seq(GSE22178)/Homer	SAAACCACAG	1e-21	-48.4	0	229	0.1204	2830.2	0.0615
Sox17(HMG)/Endoderm-Sox17-ChIP-Seq(GSE61475)/Homer	CCATTGTTYB	1e-20	-46.65	0	220	0.1157	2714.8	0.059
Sox15(HMG)/CPA-Sox15-ChIP-Seq(GSE62909)/Homer	RAACAATGGN	1e-18	-42.48	0	301	0.1583	4310.2	0.0936
PU.1(ETS)/ThioMac-PU.1-ChIP-Seq(GSE21512)/Homer	AGAGGAAGTG	1e-17	-40.67	0	191	0.1004	2350.3	0.051
Elf4(ETS)/BMDM-Elf4-ChIP-Seq(GSE88699)/Homer	ACTTCCKGKT	1e-17	-40.42	0	315	0.1656	4646.3	0.1009
RUNX2(Runt)/PCa-RUNX2-ChIP-Seq(GSE33889)/Homer	NWAACCACADNN	1e-17	-39.86	0	234	0.123	3137.9	0.0682
RUNX-AML(Runt)/CD4+-PolII-ChIP-Seq(Barski_et_al.)/Homer	GCTGTGGTTW	1e-17	-39.65	0	215	0.113	2799	0.0608
GABPA(ETS)/Jurkat-GABPa-ChIP-Seq(GSE17954)/Homer	RACCGGAAGT	1e-16	-37.52	0	275	0.1446	3974	0.0863
Sox4(HMG)/proB-Sox4-ChIP-Seq(GSE50066)/Homer	YCTTTGTTCC	1e-15	-36.6	0	256	0.1346	3642.7	0.0791
SCL(bHLH)/HPC7-Scl-ChIP-Seq(GSE13511)/Homer	AVCAGCTG	1e-15	-36.26	0	1165	0.6125	23912.5	0.5194
Ap4(bHLH)/AML-Tfap4-ChIP-Seq(GSE45738)/Homer	NAHCAGCTGD	1e-15	-34.84	0	413	0.2171	6827.8	0.1483
ELF3(ETS)/PDAC-ELF3-ChIP-Seq(GSE64557)/Homer	ANCAGGAAGT	1e-15	-34.6	0	241	0.1267	3422.7	0.0743
RUNX1(Runt)/Jurkat-RUNX1-ChIP-Seq(GSE29180)/Homer	AAACCACARM	1e-14	-34.03	0	287	0.1509	4323.3	0.0939
Bach2(bZIP)/OCILy7-Bach2-ChIP-Seq(GSE44420)/Homer	TGCTGAGTCA	1e-14	-33.04	0	92	0.0484	884.3	0.0192
Bach1(bZIP)/K562-Bach1-ChIP-Seq(GSE31477)/Homer	AWWNTGCTGAGTCAT	1e-14	-32.56	0	43	0.0226	242.1	0.0053
CDX4(Homeobox)/ZebrafishEmbryos-Cdx4.Myc-ChIP-Seq(GSE48254)/Homer	NGYCATAAAWCH	1e-13	-31.94	0	191	0.1004	2575.1	0.0559
THRb(NR)/HepG2-THRb.Flag-ChIP-Seq(Encode)/Homer	GGTCACCTGAGGTCA	1e-10	-25.24	0	168	0.0883	2351	0.0511
ELF5(ETS)/T47D-ELF5-ChIP-Seq(GSE30407)/Homer	ACVAGGAAGT	1e-10	-25.18	0	217	0.1141	3283.6	0.0713
Reverb(NR),DR2/RAW-Reverba.biotin-ChIP-Seq(GSE45914)/Homer	GTRGGTCASTGGGTCA	1e-10	-24.17	0	61	0.0321	560.2	0.0122
ETS:E-box(ETS,bHLH)/HPC7-Scl-ChIP-Seq(GSE22178)/Homer	AGGAARCAGCTG	1e-10	-24.12	0	51	0.0268	420.3	0.0091
NeuroG2(bHLH)/Fibroblast-NeuroG2-ChIP-Seq(GSE75910)/Homer	ACCATCTGTT	1e-10	-23.81	0	424	0.2229	7607.1	0.1652
TEAD1(TEAD)/HepG2-TEAD1-ChIP-Seq(Encode)/Homer	CYRCATTCCA	1e-10	-23.34	0	255	0.1341	4107.9	0.0892
BHLHA15(bHLH)/NIH3T3-BHLHB8.HA-ChIP-Seq(GSE119782)/Homer	NAMCAGCTGK	1e-9	-22.72	0	389	0.2045	6919	0.1503
SpiB(ETS)/OCILY3-SPIB-ChIP-Seq(GSE56857)/Homer	AAAGRGGAAGTG	1e-9	-22.63	0	91	0.0478	1057.4	0.023
Tbx20(T-box)/Heart-Tbx20-ChIP-Seq(GSE29636)/Homer	GGTGYTGACAGS	1e-9	-22.44	0	89	0.0468	1028	0.0223
TEAD4(TEA)/Tropoblast-Tead4-ChIP-Seq(GSE37350)/Homer	CCWGGAATGY	1e-9	-22.2	0	232	0.122	3695.8	0.0803
TEAD3(TEA)/HepG2-TEAD3-ChIP-Seq(Encode)/Homer	TRCATTCCAG	1e-9	-21.56	0	279	0.1467	4675.2	0.1015
MyoD(bHLH)/Myotube-MyoD-ChIP-Seq(GSE21614)/Homer	RRCAGCTGYTSY	1e-9	-21.43	0	263	0.1383	4354.1	0.0946
Tcf21(bHLH)/ArterySmoothMuscle-Tcf21-ChIP-Seq(GSE61369)/Homer	NAACAGCTGG	1e-9	-21.23	0	300	0.1577	5126	0.1113
Olig2(bHLH)/Neuron-Olig2-ChIP-Seq(GSE30882)/Homer	RCCATMTGTT	1e-8	-20.52	0	487	0.256	9182.3	0.1994
Sox9(HMG)/Limb-SOX9-ChIP-Seq(GSE73225)/Homer	AGGVNCCTTTGT	1e-8	-20.37	0	230	0.1209	3734.6	0.0811
TEAD(TEA)/Fibroblast-PU.1-ChIP-Seq(Unpublished)/Homer	YCWGGAATGY	1e-8	-20.2	0	187	0.0983	2888.8	0.0627
Twist2(bHLH)/Myoblast-Twist2.Ty1-ChIP-Seq(GSE127998)/Homer	MCAGCTGBYH	1e-8	-19.86	0	465	0.2445	8741.8	0.1899
Atoh1(bHLH)/Cerebellum-Atoh1-ChIP-Seq(GSE22111)/Homer	VNRVCAGCTGGY	1e-8	-19.19	0	320	0.1682	5652.9	0.1228
Gata2(Zf)/K562-GATA2-ChIP-Seq(GSE18829)/Homer	BBCTTATCTS	1e-8	-18.81	0	152	0.0799	2264.5	0.0492
Myf5(bHLH)/GM-Myf5-ChIP-Seq(GSE24852)/Homer	BAACAGCTGT	1e-8	-18.81	0	238	0.1251	3968.6	0.0862
TCF4(bHLH)/SHSY5Y-TCF4-ChIP-Seq(GSE96915)/Homer	SMCATCTGKH	1e-8	-18.78	0	403	0.2119	7456.8	0.162
Gata1(Zf)/K562-GATA1-ChIP-Seq(GSE18829)/Homer	SAGATAAGRV	1e-7	-18	0	140	0.0736	2064.5	0.0448
TEAD2(TEA)/Py2T-Tead2-ChIP-Seq(GSE55709)/Homer	CCWGGAATGY	1e-7	-17.9	0	151	0.0794	2278.2	0.0495
LXRE(NR),DR4/RAW-LXRb.biotin-ChIP-Seq(GSE21512)/Homer	RGGTTACTANAGGTCA	1e-7	-16.85	0	25	0.0131	163.1	0.0035
Mef2b(MADS)/HEK293-Mef2b.V5-ChIP-Seq(GSE67450)/Homer	GCTATTTTTGGM	1e-7	-16.76	0	165	0.0868	2595.5	0.0564
Ets1-distal(ETS)/CD4+-PolII-ChIP-Seq(Barski_et_al.)/Homer	MACAGGAAGT	1e-7	-16.62	0	99	0.0521	1347.6	0.0293
SPDEF(ETS)/VCaP-SPDEF-ChIP-Seq(SRA014231)/Homer	ASWTCCTGBT	1e-7	-16.24	0	262	0.1377	4597.6	0.0999
THRa(NR)/C17.2-THRa-ChIP-Seq(GSE38347)/Homer	GGTCANYTGAGGWCA	1e-6	-15.82	0	118	0.062	1724.3	0.0375
FXR(NR),IR1/Liver-FXR-ChIP-Seq(Chong_et_al.)/Homer	AGGTCANTGACCTB	1e-6	-15.35	0	113	0.0594	1646.6	0.0358
AP-1(bZIP)/ThioMac-PU.1-ChIP-Seq(GSE21512)/Homer	VTGACTCATC	1e-6	-14.6	0	178	0.0936	2950.1	0.0641
Nr5a2(NR)/Pancreas-LRH1-ChIP-Seq(GSE34295)/Homer	BTCAAGGTCA	1e-6	-14.44	0	179	0.0941	2978.4	0.0647
FOXM1(Forkhead)/MCF7-FOXM1-ChIP-Seq(GSE72977)/Homer	TRTTTACTTW	1e-5	-13.76	0	187	0.0983	3175.9	0.069
Tcf7(HMG)/GM12878-TCF7-ChIP-Seq(Encode)/Homer	CTTTGATGTGSB	1e-5	-13.75	0	92	0.0484	1307.2	0.0284
HOXB13(Homeobox)/ProstateTumor-HOXB13-ChIP-Seq(GSE56288)/Homer	TTTTATKRGG	1e-5	-13.65	0	198	0.1041	3407.6	0.074
Tcf3(HMG)/mES-Tcf3-ChIP-Seq(GSE11724)/Homer	ASWTCAAAGG	1e-5	-13.59	0	75	0.0394	1002.1	0.0218
Gata6(Zf)/HUG1N-GATA6-ChIP-Seq(GSE51936)/Homer	YCTTATCTBN	1e-5	-13.51	0	184	0.0967	3126.6	0.0679
MyoG(bHLH)/C2C12-MyoG-ChIP-Seq(GSE36024)/Homer	AACAGCTG	1e-5	-12.63	0	315	0.1656	5960.5	0.1295
ZNF467(Zf)/HEK293-ZNF467.GFP-ChIP-Seq(GSE58341)/Homer	TGGGGAAGGGCM	1e-5	-12.34	0	211	0.1109	3751.8	0.0815
Gata4(Zf)/Heart-Gata4-ChIP-Seq(GSE35151)/Homer	NBWGATAAGR	1e-5	-12.2	0	200	0.1052	3529	0.0766
SF1(NR)/H295R-Nr5a1-ChIP-Seq(GSE44220)/Homer	CAAGGHCANV	1e-5	-12.04	0	117	0.0615	1848.6	0.0402
Tlx?(NR)/NPC-H3K4me1-ChIP-Seq(GSE16256)/Homer	CTGGCAGSCTGCCA	1e-5	-11.72	0	120	0.0631	1921.9	0.0417
Rfx6(HTH)/Min6b1-Rfx6.HA-ChIP-Seq(GSE62844)/Homer	TGTTKCCTAGCAACM	1e-4	-11.09	0.0001	253	0.133	4726.4	0.1027
Mef2c(MADS)/GM12878-Mef2c-ChIP-Seq(GSE32465)/Homer	DCYAAAAATAGM	1e-4	-11.04	0.0001	79	0.0415	1155.4	0.0251
ZNF317(Zf)/HEK293-ZNF317.GFP-ChIP-Seq(GSE58341)/Homer	GTCWGCTGTYYCTCT	1e-4	-11	0.0001	35	0.0184	380.2	0.0083
MITF(bHLH)/MastCells-MITF-ChIP-Seq(GSE48085)/Homer	RTCATGTGAC	1e-4	-10.82	0.0001	185	0.0973	3296.5	0.0716
Tcf12(bHLH)/GM12878-Tcf12-ChIP-Seq(GSE32465)/Homer	VCAGCTGYTG	1e-4	-10.65	0.0001	285	0.1498	5453.8	0.1185
Rfx5(HTH)/GM12878-Rfx5-ChIP-Seq(GSE31477)/Homer	SCCTAGCAACAG	1e-4	-10.56	0.0001	77	0.0405	1134.5	0.0246
ZNF652/HepG2-ZNF652.Flag-ChIP-Seq(Encode)/Homer	TTAACCCTTTVNKKN	1e-4	-10.47	0.0001	57	0.03	768.5	0.0167
Atf3(bZIP)/GBM-ATF3-ChIP-Seq(GSE33912)/Homer	DATGASTCATHN	1e-4	-10.36	0.0001	145	0.0762	2491.6	0.0541
NF-E2(bZIP)/K562-NFE2-ChIP-Seq(GSE31477)/Homer	GATGACTCAGCA	1e-4	-10.29	0.0001	27	0.0142	268	0.0058
FOXA1(Forkhead)/MCF7-FOXA1-ChIP-Seq(GSE26831)/Homer	WAAGTAAACA	1e-4	-10.26	0.0001	163	0.0857	2869.9	0.0623
NeuroD1(bHLH)/Islet-NeuroD1-ChIP-Seq(GSE30298)/Homer	GCCATCTGTT	1e-4	-10.24	0.0001	221	0.1162	4097.4	0.089
Bcl11a(Zf)/HSPC-BCL11A-ChIP-Seq(GSE104676)/Homer	TYTGACCASWRG	1e-4	-10.17	0.0001	181	0.0952	3251	0.0706
LEF1(HMG)/H1-LEF1-ChIP-Seq(GSE64758)/Homer	CCTTTGATST	1e-4	-10.17	0.0001	155	0.0815	2709	0.0588
Fra1(bZIP)/BT549-Fra1-ChIP-Seq(GSE46166)/Homer	NNATGASTCATH	1e-4	-10.15	0.0001	121	0.0636	2013.5	0.0437
TRPS1(Zf)/MCF7-TRPS1-ChIP-Seq(GSE107013)/Homer	AGATAAGANN	1e-4	-10.05	0.0002	355	0.1866	7050.6	0.1531
ZNF711(Zf)/SHSY5Y-ZNF711-ChIP-Seq(GSE20673)/Homer	AGGCCTAG	1e-4	-9.993	0.0002	411	0.2161	8313.7	0.1806
TCFL2(HMG)/K562-TCF7L2-ChIP-Seq(GSE29196)/Homer	ACWTCAAAGG	1e-4	-9.887	0.0002	28	0.0147	290.1	0.0063
Fra2(bZIP)/Striatum-Fra2-ChIP-Seq(GSE43429)/Homer	GGATGACTCATC	1e-4	-9.535	0.0003	109	0.0573	1801.1	0.0391
BMYB(HTH)/Hela-BMYB-ChIP-Seq(GSE27030)/Homer	NHAACBGYYV	1e-4	-9.458	0.0003	321	0.1688	6345.1	0.1378
GATA3(Zf)/iTreg-Gata3-ChIP-Seq(GSE20898)/Homer	AGATAASR	1e-4	-9.453	0.0003	268	0.1409	5176	0.1124
ZFX(Zf)/mES-Zfx-ChIP-Seq(GSE11431)/Homer	AGGCCTRG	1e-4	-9.439	0.0003	330	0.1735	6547.6	0.1422
Hoxd11(Homeobox)/ChickenMSG-Hoxd11.Flag-ChIP-Seq(GSE86088)/Homer	VGCCATAAAA	1e-4	-9.231	0.0003	447	0.235	9206.4	0.2
Nrf2(bZIP)/Lymphoblast-Nrf2-ChIP-Seq(GSE37589)/Homer	HTGCTGAGTCAT	1e-3	-9.202	0.0004	22	0.0116	210.2	0.0046
ZBTB18(Zf)/HEK293-ZBTB18.GFP-ChIP-Seq(GSE58341)/Homer	AACATCTGGA	1e-3	-9.038	0.0004	136	0.0715	2378.4	0.0517
RAR:RXR(NR),DR5/ES-RAR-ChIP-Seq(GSE56893)/Homer	RGGTCADNNAGAGGTCAV	1e-3	-8.98	0.0004	16	0.0084	128.2	0.0028
BATF(bZIP)/Th17-BATF-ChIP-Seq(GSE39756)/Homer	DATGASTCAT	1e-3	-8.93	0.0005	141	0.0741	2488.2	0.054
FOXK1(Forkhead)/HEK293-FOXK1-ChIP-Seq(GSE51673)/Homer	NVWTGTTTAC	1e-3	-8.91	0.0005	186	0.0978	3439.5	0.0747
Cdx2(Homeobox)/mES-Cdx2-ChIP-Seq(GSE14586)/Homer	GYMATAAAAH	1e-3	-8.871	0.0005	111	0.0584	1874.9	0.0407
FoxD3(forkhead)/ZebrafishEmbryo-Foxd3.biotin-ChIP-seq(GSE106676)/Homer	TGTTTAYTTAGC	1e-3	-8.835	0.0005	161	0.0846	2913.3	0.0633
ERE(NR),IR3/MCF7-ERa-ChIP-Seq(Unpublished)/Homer	VAGGTCACNSTGACC	1e-3	-8.708	0.0005	67	0.0352	1011.2	0.022
Mef2d(MADS)/Retina-Mef2d-ChIP-Seq(GSE61391)/Homer	GCTATTTTTAGC	1e-3	-8.662	0.0006	39	0.0205	499	0.0108
Nanog(Homeobox)/mES-Nanog-ChIP-Seq(GSE11724)/Homer	RGCCATTAAC	1e-3	-8.486	0.0007	800	0.4206	17533.8	0.3808
PU.1-IRF(ETS:IRF)/Bcell-PU.1-ChIP-Seq(GSE21512)/Homer	MGGAAGTGAAAC	1e-3	-8.48	0.0007	326	0.1714	6546.5	0.1422
JunB(bZIP)/DendriticCells-Junb-ChIP-Seq(GSE36099)/Homer	RATGASTCAT	1e-3	-8.358	0.0008	121	0.0636	2106.8	0.0458
FOXA1(Forkhead)/LNCAP-FOXA1-ChIP-Seq(GSE27824)/Homer	WAAGTAAACA	1e-3	-8.296	0.0008	197	0.1036	3719.1	0.0808
GATA:SCL(Zf,bHLH)/Ter119-SCL-ChIP-Seq(GSE18720)/Homer	CRGCTGBNGNSNNSAGATAA	1e-3	-8.274	0.0008	33	0.0174	404.5	0.0088
Foxo3(Forkhead)/U2OS-Foxo3-ChIP-Seq(E-MTAB-2701)/Homer	DGTAAACA	1e-3	-8.023	0.001	132	0.0694	2354.8	0.0511
Cux2(Homeobox)/Liver-Cux2-ChIP-Seq(GSE35985)/Homer	HNRAATCAAT	1e-3	-7.96	0.0011	75	0.0394	1196.4	0.026
Zfp281(Zf)/ES-Zfp281-ChIP-Seq(GSE81042)/Homer	CCCCTCCCCCAC	1e-3	-7.84	0.0012	38	0.02	502.9	0.0109
Atf1(bZIP)/K562-ATF1-ChIP-Seq(GSE31477)/Homer	GATGACGTCA	1e-3	-7.822	0.0012	124	0.0652	2199.6	0.0478
STAT4(Stat)/CD4-Stat4-ChIP-Seq(GSE22104)/Homer	NYTTCCWGGAAR	1e-3	-7.577	0.0016	223	0.1172	4342.4	0.0943
Nkx2.2(Homeobox)/NPC-Nkx2.2-ChIP-Seq(GSE61673)/Homer	BTBRAGTGSN	1e-3	-7.239	0.0022	412	0.2166	8626.6	0.1874
Bapx1(Homeobox)/VertebralCol-Bapx1-ChIP-Seq(GSE36672)/Homer	TTRAGTGSYK	1e-3	-7.181	0.0023	410	0.2156	8587.2	0.1865
Fox:Ebox(Forkhead,bHLH)/Panc1-Foxa2-ChIP-Seq(GSE47459)/Homer	NNNVCTGWGYAAACASN	1e-3	-7.143	0.0024	190	0.0999	3656.4	0.0794
NFAT(RHD)/Jurkat-NFATC1-ChIP-Seq(Jolma_et_al.)/Homer	ATTTTCCATT	1e-3	-7.124	0.0024	199	0.1046	3854.3	0.0837
HNF6(Homeobox)/Liver-Hnf6-ChIP-Seq(ERP000394)/Homer	NTATYGATCH	1e-3	-7.11	0.0024	87	0.0457	1477	0.0321
ETS:RUNX(ETS,Runt)/Jurkat-RUNX1-ChIP-Seq(GSE17954)/Homer	RCAGGATGTGGT	1e-3	-7.072	0.0025	29	0.0152	364.8	0.0079
PR(NR)/T47D-PR-ChIP-Seq(GSE31130)/Homer	VAGRACAKNCTGTBC	1e-3	-7.02	0.0026	459	0.2413	9733.2	0.2114
Nkx3.1(Homeobox)/LNCaP-Nkx3.1-ChIP-Seq(GSE28264)/Homer	AAGCACTTAA	1e-3	-6.959	0.0027	450	0.2366	9533.4	0.2071
Atf7(bZIP)/3T3L1-Atf7-ChIP-Seq(GSE56872)/Homer	NGRTGACGTCAY	1e-2	-6.68	0.0036	88	0.0463	1519.3	0.033
Fosl2(bZIP)/3T3L1-Fosl2-ChIP-Seq(GSE56872)/Homer	NATGASTCABNN	1e-2	-6.625	0.0038	74	0.0389	1237.6	0.0269
E-box(bHLH)/Promoter/Homer	SSGGTCACGTGA	1e-2	-6.429	0.0046	16	0.0084	163.8	0.0036
Hoxa11(Homeobox)/ChickenMSG-Hoxa11.Flag-ChIP-Seq(GSE86088)/Homer	TTTTATGGCM	1e-2	-6.256	0.0054	404	0.2124	8562.6	0.186
Hoxd10(Homeobox)/ChickenMSG-Hoxd10.Flag-ChIP-Seq(GSE86088)/Homer	GGCMATGAAA	1e-2	-5.951	0.0073	217	0.1141	4356.7	0.0946
Foxf1(Forkhead)/Lung-Foxf1-ChIP-Seq(GSE77951)/Homer	WWATRTAAACAN	1e-2	-5.813	0.0083	131	0.0689	2481.1	0.0539
Elk4(ETS)/Hela-Elk4-ChIP-Seq(GSE31477)/Homer	NRYTTCCGGY	1e-2	-5.811	0.0083	101	0.0531	1841.1	0.04
Unknown-ESC-element(?)/mES-Nanog-ChIP-Seq(GSE11724)/Homer	CACAGCAGGGGG	1e-2	-5.779	0.0085	163	0.0857	3179.3	0.0691
Oct4:Sox17(POU,Homeobox,HMG)/F9-Sox17-ChIP-Seq(GSE44553)/Homer	CCATTGTATGCAAAT	1e-2	-5.579	0.0103	28	0.0147	386.1	0.0084
Jun-AP1(bZIP)/K562-cJun-ChIP-Seq(GSE31477)/Homer	GATGASTCATCN	1e-2	-5.564	0.0104	53	0.0279	866.5	0.0188
Mef2a(MADS)/HL1-Mef2a.biotin-ChIP-Seq(GSE21529)/Homer	CYAAAAATAG	1e-2	-5.442	0.0117	71	0.0373	1237.1	0.0269
Isl1(Homeobox)/Neuron-Isl1-ChIP-Seq(GSE31456)/Homer	CTAATKGV	1e-2	-5.405	0.012	338	0.1777	7155.2	0.1554
Nkx2.5(Homeobox)/HL1-Nkx2.5.biotin-ChIP-Seq(GSE21529)/Homer	RRSCACTYAA	1e-2	-5.375	0.0123	442	0.2324	9560.8	0.2076
Smad2(MAD)/ES-SMAD2-ChIP-Seq(GSE29422)/Homer	CTGTCTGG	1e-2	-5.294	0.0133	328	0.1725	6940.3	0.1507
Elk1(ETS)/Hela-Elk1-ChIP-Seq(GSE31477)/Homer	HACTTCCGGY	1e-2	-5.263	0.0136	102	0.0536	1899.9	0.0413
Gfi1b(Zf)/HPC7-Gfi1b-ChIP-Seq(GSE22178)/Homer	MAATCACTGC	1e-2	-5.155	0.0151	148	0.0778	2904.2	0.0631
c-Jun-CRE(bZIP)/K562-cJun-ChIP-Seq(GSE31477)/Homer	ATGACGTCATCY	1e-2	-5.094	0.0159	60	0.0315	1030.2	0.0224
RBPJ:Ebox(?,bHLH)/Panc1-Rbpj1-ChIP-Seq(GSE47459)/Homer	GGGRAARRGRMCAGMTG	1e-2	-5.064	0.0163	88	0.0463	1615.8	0.0351
Barx1(Homeobox)/Stomach-Barx1.3xFlag-ChIP-Seq(GSE69483)/Homer	AAACMATTAN	1e-2	-4.852	0.02	82	0.0431	1502.5	0.0326
NF1:FOXA1(CTF,Forkhead)/LNCAP-FOXA1-ChIP-Seq(GSE27824)/Homer	WNTGTTTRYTTTGGCA	1e-2	-4.846	0.02	16	0.0084	193.9	0.0042
FoxL2(Forkhead)/Ovary-FoxL2-ChIP-Seq(GSE60858)/Homer	WWTRTAAACAVG	1e-2	-4.834	0.0202	121	0.0636	2341.3	0.0508
ZNF7(Zf)/HepG2-ZNF7.Flag-ChIP-Seq(Encode)/Homer	CTGCCWVCTTTTRTA	1e-2	-4.761	0.0215	110	0.0578	2108.3	0.0458
FOXK2(Forkhead)/U2OS-FOXK2-ChIP-Seq(E-MTAB-2204)/Homer	SCHTGTTTACAT	1e-2	-4.748	0.0217	121	0.0636	2348.2	0.051
Hoxd13(Homeobox)/ChickenMSG-Hoxd13.Flag-ChIP-Seq(GSE86088)/Homer	NCYAATAAAA	1e-2	-4.729	0.022	257	0.1351	5390.8	0.1171
NF1-halfsite(CTF)/LNCaP-NF1-ChIP-Seq(Unpublished)/Homer	YTGCCAAG	1e-2	-4.689	0.0227	417	0.2192	9081.8	0.1972
Stat3+il21(Stat)/CD4-Stat3-ChIP-Seq(GSE19198)/Homer	SVYTTCCNGGAARB	1e-2	-4.655	0.0234	160	0.0841	3215.7	0.0698
Hnf6b(Homeobox)/LNCaP-Hnf6b-ChIP-Seq(GSE106305)/Homer	TATTGAYY	1e-1	-4.494	0.0273	136	0.0715	2699.6	0.0586
NF1(CTF)/LNCAP-NF1-ChIP-Seq(Unpublished)/Homer	CYTGGCABNSTGCCAR	1e-1	-4.494	0.0273	90	0.0473	1697.3	0.0369
CEBP:CEBP(bZIP)/MEF-Chop-ChIP-Seq(GSE35681)/Homer	NTNATGCAAYMNNHTGMAAY	1e-1	-4.444	0.0284	33	0.0174	519.1	0.0113
Usf2(bHLH)/C2C12-Usf2-ChIP-Seq(GSE36030)/Homer	GTCACGTGGT	1e-1	-4.413	0.0291	52	0.0273	902.2	0.0196
Nkx2.1(Homeobox)/LungAC-Nkx2.1-ChIP-Seq(GSE43252)/Homer	RSCACTYRAG	1e-1	-4.291	0.0327	558	0.2934	12454.1	0.2705
Foxa3(Forkhead)/Liver-Foxa3-ChIP-Seq(GSE77670)/Homer	BSNTGTTTACWYWGN	1e-1	-4.283	0.0328	52	0.0273	909.4	0.0198
Smad3(MAD)/NPC-Smad3-ChIP-Seq(GSE36673)/Homer	TWGTCTGV	1e-1	-4.107	0.0389	596	0.3134	13387.5	0.2908
NFE2L2(bZIP)/HepG2-NFE2L2-ChIP-Seq(Encode)/Homer	AWWWTGCTGAGTCAT	1e-1	-3.994	0.0433	14	0.0074	178.4	0.0039
Hoxd12(Homeobox)/ChickenMSG-Hoxd12.Flag-ChIP-Seq(GSE86088)/Homer	HDGYAATGAAAN	1e-1	-3.95	0.045	310	0.163	6712.7	0.1458
ELF1(ETS)/Jurkat-ELF1-ChIP-Seq(SRA014231)/Homer	AVCCGGAAGT	1e-1	-3.942	0.0451	94	0.0494	1826.9	0.0397
Nr5a2(NR)/mES-Nr5a2-ChIP-Seq(GSE19019)/Homer	BTCAAGGTCA	1e-1	-3.867	0.0484	110	0.0578	2183.5	0.0474
CUX1(Homeobox)/K562-CUX1-ChIP-Seq(GSE92882)/Homer	TATCGATNAN	1e-1	-3.836	0.0496	88	0.0463	1704.5	0.037
Smad4(MAD)/ESC-SMAD4-ChIP-Seq(GSE29422)/Homer	VBSYGTCTGG	1e-1	-3.82	0.0502	323	0.1698	7033.4	0.1528
STAT6(Stat)/CD4-Stat6-ChIP-Seq(GSE22104)/Homer	ABTTCYYRRGAA	1e-1	-3.786	0.0517	122	0.0641	2456	0.0533
Foxa2(Forkhead)/Liver-Foxa2-ChIP-Seq(GSE25694)/Homer	CYTGTTTACWYW	1e-1	-3.782	0.0517	136	0.0715	2768.6	0.0601
USF1(bHLH)/GM12878-Usf1-ChIP-Seq(GSE32465)/Homer	SGTCACGTGR	1e-1	-3.779	0.0517	71	0.0373	1341.1	0.0291
Atf2(bZIP)/3T3L1-Atf2-ChIP-Seq(GSE56872)/Homer	NRRTGACGTCAT	1e-1	-3.753	0.0525	60	0.0315	1108.4	0.0241
FOXP1(Forkhead)/H9-FOXP1-ChIP-Seq(GSE31006)/Homer	NYYTGTTTACHN	1e-1	-3.718	0.0541	68	0.0358	1281.3	0.0278
Pitx1:Ebox(Homeobox,bHLH)/Hindlimb-Pitx1-ChIP-Seq(GSE41591)/Homer	YTAATTRAWWCCAGATGT	1e-1	-3.651	0.0576	33	0.0174	553.5	0.012
Bcl6(Zf)/Liver-Bcl6-ChIP-Seq(GSE31578)/Homer	NNNCTTTCCAGGAAA	1e-1	-3.493	0.0671	312	0.164	6830.5	0.1483
Maz(Zf)/HepG2-Maz-ChIP-Seq(GSE31477)/Homer	GGGGGGGG	1e-1	-3.412	0.0724	211	0.1109	4511.6	0.098
Stat3(Stat)/mES-Stat3-ChIP-Seq(GSE11431)/Homer	CTTCCGGGAA	1e-1	-3.391	0.0735	110	0.0578	2228.4	0.0484
AP-2alpha(AP2)/Hela-AP2alpha-ChIP-Seq(GSE31477)/Homer	ATGCCCTGAGGC	1e-1	-3.391	0.0735	175	0.092	3692.6	0.0802
NPAS(bHLH)/Liver-NPAS-ChIP-Seq(GSE39860)/Homer	NVCACGTG	1e-1	-3.247	0.0841	260	0.1367	5664.2	0.123
ZNF675(Zf)/HEK293-ZNF675.GFP-ChIP-Seq(GSE58341)/Homer	ARGAGGMCAAAATGW	1e-1	-3.194	0.0882	34	0.0179	596.2	0.0129
PRDM10(Zf)/HEK293-PRDM10.eGFP-ChIP-Seq(Encode)/Homer	TGGTACATTCCA	1e-1	-3.072	0.0992	127	0.0668	2643.4	0.0574
RORa(NR)/Liver-Rora-ChIP-Seq(GSE101115)/Homer	AAWCTAGGTCARDNN	1e-1	-3.021	0.1039	27	0.0142	461.2	0.01
OCT:OCT(POU,Homeobox,IR1)/NPC-Brn2-ChIP-Seq(GSE35496)/Homer	ATGAATWATTCATGA	1e-1	-3.004	0.1051	4	0.0021	33.4	0.0007
Pbx3(Homeobox)/GM12878-PBX3-ChIP-Seq(GSE32465)/Homer	SCTGTCAMTCAN	1e-1	-2.988	0.1062	55	0.0289	1054.4	0.0229
Mouse_Recombination_Hotspot(Zf)/Testis-DMC1-ChIP-Seq(GSE24438)/Homer	ACTYKNATTCGTGNTACTTC	1e-1	-2.974	0.1072	16	0.0084	244.2	0.0053
PBX1(Homeobox)/MCF7-PBX1-ChIP-Seq(GSE28007)/Homer	GSCTGTCACTCA	1e-1	-2.951	0.1091	22	0.0116	363.6	0.0079
ZNF341(Zf)/EBV-ZNF341-ChIP-Seq(GSE113194)/Homer	GGAACAGCCG	1e-1	-2.904	0.1138	162	0.0852	3459.9	0.0751
RAR:RXR(NR),DR5/ES-RAR-ChIP-Seq(GSE56893)/Homer	AGGTCAAGGTCA	1e-1	-2.815	0.1239	25	0.0131	430.4	0.0093
CLOCK(bHLH)/Liver-Clock-ChIP-Seq(GSE39860)/Homer	GHCACGTG	1e-1	-2.795	0.1258	80	0.0421	1619.8	0.0352
CRX(Homeobox)/Retina-Crx-ChIP-Seq(GSE20012)/Homer	GCTAATCC	1e-1	-2.669	0.142	378	0.1987	8528.6	0.1852
Hoxa13(Homeobox)/ChickenMSG-Hoxa13.Flag-ChIP-Seq(GSE86088)/Homer	CYHATAAAAN	1e-1	-2.662	0.1422	403	0.2119	9119.8	0.1981
ZNF264(Zf)/HEK293-ZNF264.GFP-ChIP-Seq(GSE58341)/Homer	RGGGCACTAACY	1e-1	-2.64	0.1448	113	0.0594	2377.8	0.0516
NFAT:AP1(RHD,bZIP)/Jurkat-NFATC1-ChIP-Seq(Jolma_et_al.)/Homer	SARTGGAAAAWRTGAGTCAB	1e-1	-2.619	0.1471	38	0.02	714.4	0.0155
Znf263(Zf)/K562-Znf263-ChIP-Seq(GSE31477)/Homer	CVGTSCTCCC	1e-1	-2.557	0.1559	401	0.2108	9095.8	0.1976
ZNF189(Zf)/HEK293-ZNF189.GFP-ChIP-Seq(GSE58341)/Homer	TGGAACAGMA	1e-1	-2.513	0.162	183	0.0962	3999.9	0.0869
Zac1(Zf)/Neuro2A-Plagl1-ChIP-Seq(GSE75942)/Homer	HAWGRGGCCM	1e-1	-2.474	0.1677	585	0.3076	13486.8	0.2929
c-Myc(bHLH)/mES-cMyc-ChIP-Seq(GSE11431)/Homer	VVCCACGTGG	1e-1	-2.464	0.1685	80	0.0421	1652.2	0.0359
E2F1(E2F)/Hela-E2F1-ChIP-Seq(GSE22478)/Homer	CWGGCGGGAA	1e-1	-2.464	0.1685	24	0.0126	428	0.0093
ZNF416(Zf)/HEK293-ZNF416.GFP-ChIP-Seq(GSE58341)/Homer	WDNCTGGGCA	1e-1	-2.404	0.1774	304	0.1598	6842.2	0.1486
IRF1(IRF)/PBMC-IRF1-ChIP-Seq(GSE43036)/Homer	GAAAGTGAAAGT	1e-1	-2.385	0.1799	30	0.0158	558.3	0.0121
AR-halfsite(NR)/LNCaP-AR-ChIP-Seq(GSE27824)/Homer	CCAGGAACAG	1e-1	-2.349	0.1857	764	0.4017	17810	0.3868
BMAL1(bHLH)/Liver-Bmal1-ChIP-Seq(GSE39860)/Homer	GNCACGTG	1e-1	-2.341	0.1863	292	0.1535	6573.1	0.1428
Six4(Homeobox)/MCF7-SIX4-ChIP-Seq(Encode)/Homer	TGWAAYCTGABACCB	1e0	-2.276	0.1981	11	0.0058	172	0.0037
GRE(NR),IR3/RAW264.7-GRE-ChIP-Seq(Unpublished)/Homer	VAGRACAKWCTGTYC	1e0	-2.251	0.2021	44	0.0231	871.3	0.0189
RORgt(NR)/EL4-RORgt.Flag-ChIP-Seq(GSE56019)/Homer	AAYTAGGTCA	1e0	-2.208	0.209	24	0.0126	441.1	0.0096
RORgt(NR)/EL4-RORgt.Flag-ChIP-Seq(GSE56019)/Homer	AAYTAGGTCA	1e0	-2.208	0.209	24	0.0126	441.1	0.0096
Pax7(Paired,Homeobox)/Myoblast-Pax7-ChIP-Seq(GSE25064)/Homer	TAATCAATTA	1e0	-2.16	0.2183	13	0.0068	215.2	0.0047
EBF2(EBF)/BrownAdipose-EBF2-ChIP-Seq(GSE97114)/Homer	NABTCCCWDGGGAVH	1e0	-2.156	0.2183	204	0.1073	4548.3	0.0988
p53(p53)/mES-cMyc-ChIP-Seq(GSE11431)/Homer	ACATGCCCGGGCAT	1e0	-2.145	0.2197	5	0.0026	62.7	0.0014
EBF1(EBF)/Near-E2A-ChIP-Seq(GSE21512)/Homer	GTCCCCWGGGGA	1e0	-2.134	0.2213	247	0.1299	5559.6	0.1207
RORg(NR)/Liver-Rorc-ChIP-Seq(GSE101115)/Homer	WAABTAGGTCAV	1e0	-2.09	0.2301	18	0.0095	321.6	0.007
AP-2gamma(AP2)/MCF7-TFAP2C-ChIP-Seq(GSE21234)/Homer	SCCTSAGGSCAW	1e0	-2.08	0.2315	223	0.1172	5007.8	0.1088
HRE(HSF)/HepG2-HSF1-ChIP-Seq(GSE31477)/Homer	BSTTCTRGAABVTTCYAGAA	1e0	-2.071	0.2326	32	0.0168	623	0.0135
E2F4(E2F)/K562-E2F4-ChIP-Seq(GSE31477)/Homer	GGCGGGAAAH	1e0	-2.054	0.2354	47	0.0247	954.6	0.0207
CEBP(bZIP)/ThioMac-CEBPb-ChIP-Seq(GSE21512)/Homer	ATTGCGCAAC	1e0	-2.042	0.2373	104	0.0547	2248.6	0.0488
Max(bHLH)/K562-Max-ChIP-Seq(GSE31477)/Homer	RCCACGTGGYYN	1e0	-2.029	0.2394	100	0.0526	2158.1	0.0469
Hoxa10(Homeobox)/ChickenMSG-Hoxa10.Flag-ChIP-Seq(GSE86088)/Homer	GGYAATGAAA	1e0	-2.021	0.2403	101	0.0531	2183	0.0474
PAX3:FKHR-fusion(Paired,Homeobox)/Rh4-PAX3:FKHR-ChIP-Seq(GSE19063)/Homer	ACCRTGACTAATTNN	1e0	-2.017	0.2403	31	0.0163	604.9	0.0131
IRF2(IRF)/Erythroblas-IRF2-ChIP-Seq(GSE36985)/Homer	GAAASYGAAASY	1e0	-2.004	0.2424	21	0.011	389.2	0.0085
KLF14(Zf)/HEK293-KLF14.GFP-ChIP-Seq(GSE58341)/Homer	RGKGGGCGKGGC	1e0	-1.977	0.2481	255	0.1341	5780.4	0.1255
IRF3(IRF)/BMDM-Irf3-ChIP-Seq(GSE67343)/Homer	AGTTTCAKTTTC	1e0	-1.949	0.254	60	0.0315	1256.4	0.0273
PAX5(Paired,Homeobox)/GM12878-PAX5-ChIP-Seq(GSE32465)/Homer	GCAGCCAAGCRTGACH	1e0	-1.941	0.2548	65	0.0342	1370.7	0.0298
E2F3(E2F)/MEF-E2F3-ChIP-Seq(GSE71376)/Homer	BTKGGCGGGAAA	1e0	-1.918	0.2598	71	0.0373	1509.4	0.0328
PU.1:IRF8(ETS:IRF)/pDC-Irf8-ChIP-Seq(GSE66899)/Homer	GGAAGTGAAAST	1e0	-1.882	0.2683	42	0.0221	858.6	0.0186
IRF4(IRF)/GM12878-IRF4-ChIP-Seq(GSE32465)/Homer	ACTGAAACCA	1e0	-1.827	0.2822	79	0.0415	1703.7	0.037
CArG(MADS)/PUER-Srf-ChIP-Seq(Sullivan_et_al.)/Homer	CCATATATGGNM	1e0	-1.827	0.2822	52	0.0273	1088.3	0.0236
Unknown(Homeobox)/Limb-p300-ChIP-Seq/Homer	SSCMATWAAA	1e0	-1.805	0.2863	93	0.0489	2028.7	0.0441
ZSCAN22(Zf)/HEK293-ZSCAN22.GFP-ChIP-Seq(GSE58341)/Homer	SMCAGTCWGAKGGAGGAGGC	1e0	-1.784	0.2909	19	0.01	359.2	0.0078
TFE3(bHLH)/MEF-TFE3-ChIP-Seq(GSE75757)/Homer	GTCACGTGACYV	1e0	-1.732	0.3054	11	0.0058	192.6	0.0042
ZNF136(Zf)/HEK293-ZNF136.GFP-ChIP-Seq(GSE58341)/Homer	YTKGATAHAGTATTCTWGGTNGGCA	1e0	-1.709	0.3112	13	0.0068	235	0.0051
EBNA1(EBV-virus)/Raji-EBNA1-ChIP-Seq(GSE30709)/Homer	GGYAGCAYDTGCTDCCCNNN	1e0	-1.679	0.3195	4	0.0021	54	0.0012
Lhx3(Homeobox)/Neuron-Lhx3-ChIP-Seq(GSE31456)/Homer	ADBTAATTAR	1e0	-1.64	0.3306	239	0.1257	5479.5	0.119
WT1(Zf)/Kidney-WT1-ChIP-Seq(GSE90016)/Homer	MCTCCCMCRCAB	1e0	-1.556	0.3582	100	0.0526	2228.7	0.0484
Hoxa9(Homeobox)/ChickenMSG-Hoxa9.Flag-ChIP-Seq(GSE86088)/Homer	RGCAATNAAA	1e0	-1.556	0.3582	464	0.244	10861.8	0.2359
Pit1+1bp(Homeobox)/GCrat-Pit1-ChIP-Seq(GSE58009)/Homer	ATGCATAATTCA	1e0	-1.552	0.3582	38	0.02	799.6	0.0174
GATA3(Zf),DR8/iTreg-Gata3-ChIP-Seq(GSE20898)/Homer	AGATSTNDNNDSAGATAASN	1e0	-1.533	0.3625	10	0.0053	180.5	0.0039
Hand2(bHLH)/Mesoderm-Hand2-ChIP-Seq(GSE61475)/Homer	TGACANARRCCAGRC	1e0	-1.522	0.3649	104	0.0547	2327.2	0.0505
X-box(HTH)/NPC-H3K4me1-ChIP-Seq(GSE16256)/Homer	GGTTGCCATGGCAA	1e0	-1.517	0.3652	19	0.01	376.7	0.0082
CHR(?)/Hela-CellCycle-Expression/Homer	SRGTTTCAAA	1e0	-1.508	0.3672	103	0.0542	2306.5	0.0501
n-Myc(bHLH)/mES-nMyc-ChIP-Seq(GSE11431)/Homer	VRCCACGTGG	1e0	-1.482	0.3755	99	0.0521	2217.6	0.0482
EBF(EBF)/proBcell-EBF-ChIP-Seq(GSE21978)/Homer	DGTCCCYRGGGA	1e0	-1.463	0.3813	45	0.0237	968	0.021
PSE(SNAPc)/K562-mStart-Seq/Homer	WAVTCACCMTAASYDAAAAG	1e0	-1.46	0.3813	69	0.0363	1522.7	0.0331
GATA(Zf),IR4/iTreg-Gata3-ChIP-Seq(GSE20898)/Homer	NAGATWNBNATCTNN	1e0	-1.45	0.3833	12	0.0063	228	0.005
p63(p53)/Keratinocyte-p63-ChIP-Seq(GSE17611)/Homer	NNDRCATGYCYNRRCATGYH	1e0	-1.387	0.4065	58	0.0305	1278	0.0278
PAX6(Paired,Homeobox)/Forebrain-Pax6-ChIP-Seq(GSE66961)/Homer	NGTGTTCAVTSAAGCGKAAA	1e0	-1.377	0.4091	15	0.0079	297.1	0.0065
ARE(NR)/LNCAP-AR-ChIP-Seq(GSE27824)/Homer	RGRACASNSTGTYCYB	1e0	-1.368	0.4114	45	0.0237	980	0.0213
OCT4-SOX2-TCF-NANOG(POU,Homeobox,HMG)/mES-Oct4-ChIP-Seq(GSE11431)/Homer	ATTTGCATAACAATG	1e0	-1.368	0.4114	22	0.0116	454.1	0.0099
Zic(Zf)/Cerebellum-ZIC1.2-ChIP-Seq(GSE60731)/Homer	CCTGCTGAGH	1e0	-1.344	0.418	171	0.0899	3940.3	0.0856
Pknox1(Homeobox)/ES-Prep1-ChIP-Seq(GSE63282)/Homer	SCTGTCAVTCAV	1e0	-1.327	0.4236	46	0.0242	1007.5	0.0219
MNT(bHLH)/HepG2-MNT-ChIP-Seq(Encode)/Homer	DGCACACGTG	1e0	-1.31	0.4294	149	0.0783	3427	0.0744
Nkx6.1(Homeobox)/Islet-Nkx6.1-ChIP-Seq(GSE40975)/Homer	GKTAATGR	1e0	-1.301	0.4314	380	0.1998	8935.4	0.1941
Arnt:Ahr(bHLH)/MCF7-Arnt-ChIP-Seq(Lo_et_al.)/Homer	TBGCACGCAA	1e0	-1.278	0.4401	85	0.0447	1924.3	0.0418
PRDM9(Zf)/Testis-DMC1-ChIP-Seq(GSE35498)/Homer	ADGGYAGYAGCATCT	1e0	-1.228	0.4608	91	0.0478	2074.1	0.045
Six1(Homeobox)/Myoblast-Six1-ChIP-Chip(GSE20150)/Homer	GKVTCADRTTWC	1e0	-1.223	0.4615	41	0.0216	904.2	0.0196
IRF8(IRF)/BMDM-IRF8-ChIP-Seq(GSE77884)/Homer	GRAASTGAAAST	1e0	-1.214	0.4638	62	0.0326	1395.4	0.0303
Brachyury(T-box)/Mesoendoderm-Brachyury-ChIP-exo(GSE54963)/Homer	ANTTMRCASBNNNGTGYKAAN	1e0	-1.201	0.4684	42	0.0221	930.4	0.0202
bHLHE41(bHLH)/proB-Bhlhe41-ChIP-Seq(GSE93764)/Homer	KCACGTGMCN	1e0	-1.191	0.4711	151	0.0794	3503	0.0761
FOXA1:AR(Forkhead,NR)/LNCAP-AR-ChIP-Seq(GSE27824)/Homer	AGTAAACAAAAAAGAACAND	1e0	-1.189	0.4711	6	0.0032	111	0.0024
AMYB(HTH)/Testes-AMYB-ChIP-Seq(GSE44588)/Homer	TGGCAGTTGG	1e0	-1.18	0.4731	280	0.1472	6582.1	0.143
STAT6(Stat)/Macrophage-Stat6-ChIP-Seq(GSE38377)/Homer	TTCCKNAGAA	1e0	-1.172	0.4754	113	0.0594	2605.5	0.0566
PRDM1(Zf)/Hela-PRDM1-ChIP-Seq(GSE31477)/Homer	ACTTTCACTTTC	1e0	-1.16	0.4791	108	0.0568	2489.7	0.0541
Lhx1(Homeobox)/EmbryoCarcinoma-Lhx1-ChIP-Seq(GSE70957)/Homer	NNYTAATTAR	1e0	-1.136	0.489	149	0.0783	3468.2	0.0753
OCT:OCT-short(POU,Homeobox)/NPC-OCT6-ChIP-Seq(GSE43916)/Homer	ATGCATWATGCATRW	1e0	-1.12	0.4952	93	0.0489	2142.9	0.0465
TATA-Box(TBP)/Promoter/Homer	CCTTTTAWAGSC	1e0	-1.106	0.5006	203	0.1067	4764.4	0.1035
Ascl1(bHLH)/NeuralTubes-Ascl1-ChIP-Seq(GSE55840)/Homer	NNVVCAGCTGBN	1e0	-1.098	0.5026	349	0.1835	8264.6	0.1795
Lhx2(Homeobox)/HFSC-Lhx2-ChIP-Seq(GSE48068)/Homer	TAATTAGN	1e0	-1.078	0.511	141	0.0741	3292.5	0.0715
ETS(ETS)/Promoter/Homer	AACCGGAAGT	1e0	-1.014	0.543	50	0.0263	1144.4	0.0249
DMRT6(DM)/Testis-DMRT6-ChIP-Seq(GSE60440)/Homer	YDGHTACAWTGTADC	1e0	-1.005	0.5438	22	0.0116	487.3	0.0106
Srebp2(bHLH)/HepG2-Srebp2-ChIP-Seq(GSE31477)/Homer	CGGTCACSCCAC	1e0	-1.005	0.5438	22	0.0116	487.8	0.0106
NRF(NRF)/Promoter/Homer	STGCGCATGCGC	1e0	-0.9941	0.5481	11	0.0058	233.2	0.0051
HINFP(Zf)/K562-HINFP.eGFP-ChIP-Seq(Encode)/Homer	TWVGGTCCGC	1e0	-0.9498	0.5709	20	0.0105	446.7	0.0097
GRE(NR),IR3/A549-GR-ChIP-Seq(GSE32465)/Homer	NRGVACABNVTGTYCY	1e0	-0.9445	0.572	21	0.011	470.2	0.0102
OCT:OCT(POU,Homeobox)/NPC-Brn1-ChIP-Seq(GSE35496)/Homer	ATGAATATTCATGAG	1e0	-0.9393	0.573	1	0.0005	12.4	0.0003
ZNF669(Zf)/HEK293-ZNF669.GFP-ChIP-Seq(GSE58341)/Homer	GARTGGTCATCGCCC	1e0	-0.9239	0.5799	10	0.0053	215.7	0.0047
HRE(HSF)/Striatum-HSF1-ChIP-Seq(GSE38000)/Homer	TTCTAGAABNTTCTA	1e0	-0.8991	0.5924	40	0.021	925	0.0201
p73(p53)/Trachea-p73-ChIP-Seq(PRJNA310161)/Homer	NRRRCAWGTCCDGRCATGYY	1e0	-0.879	0.6024	9	0.0047	195.7	0.0043
CEBP:AP1(bZIP)/ThioMac-CEBPb-ChIP-Seq(GSE21512)/Homer	DRTGTTGCAA	1e0	-0.8742	0.6032	123	0.0647	2915.4	0.0633
E2F7(E2F)/Hela-E2F7-ChIP-Seq(GSE32673)/Homer	VDTTTCCCGCCA	1e0	-0.8704	0.6035	10	0.0053	219.4	0.0048
GATA(Zf),IR3/iTreg-Gata3-ChIP-Seq(GSE20898)/Homer	NNNNNBAGATAWYATCTVHN	1e0	-0.8658	0.6043	20	0.0105	455.1	0.0099
DUX4(Homeobox)/Myoblasts-DUX4.V5-ChIP-Seq(GSE75791)/Homer	NWTAAYCYAATCAWN	1e0	-0.8656	0.6043	4	0.0021	80.9	0.0018
Brn2(POU,Homeobox)/NPC-Brn2-ChIP-Seq(GSE35496)/Homer	ATGAATATTC	1e0	-0.8321	0.6187	10	0.0053	222.3	0.0048
NFkB-p65-Rel(RHD)/ThioMac-LPS-Expression(GSE23622)/Homer	GGAAATTCCC	1e0	-0.8321	0.6187	10	0.0053	222.3	0.0048
ZNF519(Zf)/HEK293-ZNF519.GFP-ChIP-Seq(GSE58341)/Homer	GAGSCCGAGC	1e0	-0.8226	0.6225	32	0.0168	746.1	0.0162
ZNF528(Zf)/HEK293-ZNF528.GFP-ChIP-Seq(GSE58341)/Homer	AGAAATGACTTCCCT	1e0	-0.7947	0.6381	2	0.0011	37.7	0.0008
Dlx3(Homeobox)/Kerainocytes-Dlx3-ChIP-Seq(GSE89884)/Homer	NDGTAATTAC	1e0	-0.7915	0.6381	72	0.0379	1711.3	0.0372
c-Myc(bHLH)/LNCAP-cMyc-ChIP-Seq(Unpublished)/Homer	VCCACGTG	1e0	-0.7771	0.6451	45	0.0237	1065.6	0.0231
MYB(HTH)/ERMYB-Myb-ChIPSeq(GSE22095)/Homer	GGCVGTTR	1e0	-0.7738	0.6452	297	0.1562	7143	0.1551
PGR(NR)/EndoStromal-PGR-ChIP-Seq(GSE69539)/Homer	AAGAACATWHTGTTC	1e0	-0.7698	0.6456	31	0.0163	730.5	0.0159
bHLHE40(bHLH)/HepG2-BHLHE40-ChIP-Seq(GSE31477)/Homer	KCACGTGMCN	1e0	-0.7574	0.6516	33	0.0174	780.3	0.0169
Twist(bHLH)/HMLE-TWIST1-ChIP-Seq(Chang_et_al)/Homer	VCAKCTGGNNNCCAGMTGBN	1e0	-0.7558	0.6516	26	0.0137	612.9	0.0133
E2F6(E2F)/Hela-E2F6-ChIP-Seq(GSE31477)/Homer	GGCGGGAARN	1e0	-0.7514	0.6516	59	0.031	1407.7	0.0306
CRE(bZIP)/Promoter/Homer	CSGTGACGTCAC	1e0	-0.7488	0.6516	26	0.0137	614	0.0133
Egr1(Zf)/K562-Egr1-ChIP-Seq(GSE32465)/Homer	TGCGTGGGYG	1e0	-0.7345	0.6581	84	0.0442	2014	0.0437
Six2(Homeobox)/NephronProgenitor-Six2-ChIP-Seq(GSE39837)/Homer	GWAAYHTGAKMC	1e0	-0.7203	0.6654	151	0.0794	3637.9	0.079
Oct4(POU,Homeobox)/mES-Oct4-ChIP-Seq(GSE11431)/Homer	ATTTGCATAW	1e0	-0.6865	0.6861	57	0.03	1373.1	0.0298
STAT1(Stat)/HelaS3-STAT1-ChIP-Seq(GSE12782)/Homer	NATTTCCNGGAAAT	1e0	-0.6805	0.688	51	0.0268	1229.5	0.0267
Tbox:Smad(T-box,MAD)/ESCd5-Smad2_3-ChIP-Seq(GSE29422)/Homer	AGGTGHCAGACA	1e0	-0.6592	0.7006	31	0.0163	748.6	0.0163
NFY(CCAAT)/Promoter/Homer	RGCCAATSRG	1e0	-0.6535	0.7024	111	0.0584	2691.7	0.0585
Srebp1a(bHLH)/HepG2-Srebp1a-ChIP-Seq(GSE31477)/Homer	RTCACSCCAY	1e0	-0.6384	0.7108	32	0.0168	776.6	0.0169
p53(p53)/Saos-p53-ChIP-Seq(GSE15780)/Homer	RRCATGYCYRGRCATGYYYN	1e0	-0.6311	0.7115	14	0.0074	338.4	0.0073
p53(p53)/Saos-p53-ChIP-Seq/Homer	RRCATGYCYRGRCATGYYYN	1e0	-0.6311	0.7115	14	0.0074	338.4	0.0073
Pitx1(Homeobox)/Chicken-Pitx1-ChIP-Seq(GSE38910)/Homer	TAATCCCN	1e0	-0.6129	0.7224	712	0.3743	17278.4	0.3753
ZNF16(Zf)/HEK293-ZNF16.GFP-ChIP-Seq(GSE58341)/Homer	MACCTTCYATGGCTCCCTAKTGCCY	1e0	-0.5895	0.7372	2	0.0011	45.2	0.001
Zic3(Zf)/mES-Zic3-ChIP-Seq(GSE37889)/Homer	GGCCYCCTGCTGDGH	1e0	-0.5839	0.7391	121	0.0636	2958.2	0.0642
E2F(E2F)/Hela-CellCycle-Expression/Homer	TTSGCGCGAAAA	1e0	-0.5808	0.7391	5	0.0026	121.8	0.0026
ISRE(IRF)/ThioMac-LPS-Expression(GSE23622)/Homer	AGTTTCASTTTC	1e0	-0.558	0.7537	9	0.0047	223.9	0.0049
ZNF382(Zf)/HEK293-ZNF382.GFP-ChIP-Seq(GSE58341)/Homer	GNCTGTASTRNTGBCTCHTT	1e0	-0.5553	0.7537	5	0.0026	123.7	0.0027
ZBTB33(Zf)/GM12878-ZBTB33-ChIP-Seq(GSE32465)/Homer	GGVTCTCGCGAGAAC	1e0	-0.548	0.7566	2	0.0011	47.1	0.001
DMRT1(DM)/Testis-DMRT1-ChIP-Seq(GSE64892)/Homer	TWGHWACAWTGTWDC	1e0	-0.5433	0.7579	24	0.0126	597.1	0.013
NFkB-p65(RHD)/GM12787-p65-ChIP-Seq(GSE19485)/Homer	WGGGGATTTCCC	1e0	-0.516	0.7765	91	0.0478	2250.1	0.0489
Rfx1(HTH)/NPC-H3K4me1-ChIP-Seq(GSE16256)/Homer	KGTTGCCATGGCAA	1e0	-0.5152	0.7765	29	0.0152	726.9	0.0158
Pax8(Paired,Homeobox)/Thyroid-Pax8-ChIP-Seq(GSE26938)/Homer	GTCATGCHTGRCTGS	1e0	-0.5081	0.7779	55	0.0289	1370	0.0298
ZNF165(Zf)/WHIM12-ZNF165-ChIP-Seq(GSE65937)/Homer	AAGGKGRCGCAGGCA	1e0	-0.5024	0.7801	20	0.0105	506	0.011
GRHL2(CP2)/HBE-GRHL2-ChIP-Seq(GSE46194)/Homer	AAACYKGTTWDACMRGTTTB	1e0	-0.4781	0.7968	57	0.03	1427.9	0.031
HIF-1a(bHLH)/MCF7-HIF1a-ChIP-Seq(GSE28352)/Homer	TACGTGCV	1e0	-0.4456	0.8207	26	0.0137	666.2	0.0145
Duxbl(Homeobox)/NIH3T3-Duxbl.HA-ChIP-Seq(GSE119782)/Homer	TAAYCYAATCAA	1e0	-0.444	0.8207	7	0.0037	185.4	0.004
Rfx2(HTH)/LoVo-RFX2-ChIP-Seq(GSE49402)/Homer	GTTGCCATGGCAACM	1e0	-0.4355	0.8241	11	0.0058	289.2	0.0063
LXH9(Homeobox)/Hct116-LXH9.V5-ChIP-Seq(GSE116822)/Homer	NGCTAATTAG	1e0	-0.4139	0.8396	194	0.102	4821.4	0.1047
GFY(?)/Promoter/Homer	ACTACAATTCCC	1e0	-0.3968	0.8515	8	0.0042	217	0.0047
CTCF-SatelliteElement(Zf?)/CD4+-CTCF-ChIP-Seq(Barski_et_al.)/Homer	TGCAGTTCCMVNWRTGGCCA	1e0	-0.3831	0.8607	2	0.0011	57.8	0.0013
RARg(NR)/ES-RARg-ChIP-Seq(GSE30538)/Homer	AGGTCAAGGTCA	1e0	-0.3775	0.863	4	0.0021	113.3	0.0025
STAT5(Stat)/mCD4+-Stat5-ChIP-Seq(GSE12346)/Homer	RTTTCTNAGAAA	1e0	-0.3742	0.8633	60	0.0315	1536.8	0.0334
Otx2(Homeobox)/EpiLC-Otx2-ChIP-Seq(GSE56098)/Homer	NYTAATCCYB	1e0	-0.3557	0.8768	95	0.0499	2414.9	0.0524
bZIP:IRF(bZIP,IRF)/Th17-BatF-ChIP-Seq(GSE39756)/Homer	NAGTTTCABTHTGACTNW	1e0	-0.3406	0.8876	61	0.0321	1574.7	0.0342
Pax7(Paired,Homeobox),long/Myoblast-Pax7-ChIP-Seq(GSE25064)/Homer	TAATCHGATTAC	1e0	-0.3254	0.8986	1	0.0005	31.2	0.0007
Tcfcp2l1(CP2)/mES-Tcfcp2l1-ChIP-Seq(GSE11431)/Homer	NRAACCRGTTYRAACCRGYT	1e0	-0.324	0.8986	20	0.0105	542.1	0.0118
HIF2a(bHLH)/785_O-HIF2a-ChIP-Seq(GSE34871)/Homer	GCACGTACCC	1e0	-0.3233	0.8986	36	0.0189	951.7	0.0207
GFY-Staf(?,Zf)/Promoter/Homer	RACTACAATTCCCAGAAKGC	1e0	-0.3157	0.8995	4	0.0021	120.3	0.0026
KLF6(Zf)/PDAC-KLF6-ChIP-Seq(GSE64557)/Homer	MKGGGYGTGGCC	1e0	-0.2979	0.913	137	0.072	3488.7	0.0758
Zfp809(Zf)/ES-Zfp809-ChIP-Seq(GSE70799)/Homer	GGGGCTYGKCTGGGA	1e0	-0.2953	0.913	33	0.0174	884.5	0.0192
Klf9(Zf)/GBM-Klf9-ChIP-Seq(GSE62211)/Homer	GCCACRCCCACY	1e0	-0.2924	0.913	33	0.0174	885.1	0.0192
Oct6(POU,Homeobox)/NPC-Pou3f1-ChIP-Seq(GSE35496)/Homer	WATGCAAATGAG	1e0	-0.2845	0.9174	46	0.0242	1219.2	0.0265
Eomes(T-box)/H9-Eomes-ChIP-Seq(GSE26097)/Homer	ATTAACACCT	1e0	-0.2837	0.9174	364	0.1914	9088.9	0.1974
Brn1(POU,Homeobox)/NPC-Brn1-ChIP-Seq(GSE35496)/Homer	TATGCWAATBAV	1e0	-0.2789	0.9174	29	0.0152	788	0.0171
ZNF41(Zf)/HEK293-ZNF41.GFP-ChIP-Seq(GSE58341)/Homer	CCTCATGGTGYCYTWYTCCCTTGTG	1e0	-0.2782	0.9174	3	0.0016	96.7	0.0021
JunD(bZIP)/K562-JunD-ChIP-Seq/Homer	ATGACGTCATCN	1e0	-0.2765	0.9174	7	0.0037	209.5	0.0045
Zfp57(Zf)/H1-ZFP57.HA-ChIP-Seq(GSE115387)/Homer	NANTGCSGCA	1e0	-0.2752	0.9174	30	0.0158	814.1	0.0177
Foxh1(Forkhead)/hESC-FOXH1-ChIP-Seq(GSE29422)/Homer	NNTGTGGATTSS	1e0	-0.2711	0.9174	80	0.0421	2083.7	0.0453
PRDM15(Zf)/ESC-Prdm15-ChIP-Seq(GSE73694)/Homer	YCCDNTCCAGGTTTT	1e0	-0.2671	0.9174	186	0.0978	4724.3	0.1026
GLIS3(Zf)/Thyroid-Glis3.GFP-ChIP-Seq(GSE103297)/Homer	CTCCCTGGGAGGCCN	1e0	-0.2658	0.9174	242	0.1272	6108.8	0.1327
Sp2(Zf)/HEK293-Sp2.eGFP-ChIP-Seq(Encode)/Homer	YGGCCCCGCCCC	1e0	-0.2486	0.9272	215	0.113	5457.2	0.1185
Sp1(Zf)/Promoter/Homer	GGCCCCGCCCCC	1e0	-0.2395	0.9331	12	0.0063	353.6	0.0077
Rbpj1(?)/Panc1-Rbpj1-ChIP-Seq(GSE47459)/Homer	HTTTCCCASG	1e0	-0.2347	0.935	277	0.1456	7002	0.1521
NFIL3(bZIP)/HepG2-NFIL3-ChIP-Seq(Encode)/Homer	VTTACGTAAYNNNNN	1e0	-0.2346	0.935	60	0.0315	1598.5	0.0347
ZNF143|STAF(Zf)/CUTLL-ZNF143-ChIP-Seq(GSE29600)/Homer	ATTTCCCAGVAKSCY	1e0	-0.2273	0.9368	50	0.0263	1347.8	0.0293
HIF-1b(HLH)/T47D-HIF1b-ChIP-Seq(GSE59937)/Homer	RTACGTGC	1e0	-0.2244	0.9369	121	0.0636	3141.1	0.0682
HLF(bZIP)/HSC-HLF.Flag-ChIP-Seq(GSE69817)/Homer	RTTATGYAAB	1e0	-0.2036	0.954	89	0.0468	2352.4	0.0511
Prop1(Homeobox)/GHFT1-PROP1.biotin-ChIP-Seq(GSE77302)/Homer	NTAATBNAATTA	1e0	-0.2035	0.954	52	0.0273	1411.8	0.0307
MYNN(Zf)/HEK293-MYNN.eGFP-ChIP-Seq(Encode)/Homer	TTCAAAWTAAAAGTC	1e0	-0.2021	0.954	27	0.0142	764.8	0.0166
Tbr1(T-box)/Cortex-Tbr1-ChIP-Seq(GSE71384)/Homer	AAGGTGTKAA	1e0	-0.1881	0.961	226	0.1188	5791.5	0.1258
Pax7(Paired,Homeobox),longest/Myoblast-Pax7-ChIP-Seq(GSE25064)/Homer	NTAATTDGCYAATTANNWWD	1e0	-0.1853	0.9611	1	0.0005	43.1	0.0009
NRF1(NRF)/MCF7-NRF1-ChIP-Seq(Unpublished)/Homer	CTGCGCATGCGC	1e0	-0.1737	0.9697	3	0.0016	112	0.0024
RFX(HTH)/K562-RFX3-ChIP-Seq(SRA012198)/Homer	CGGTTGCCATGGCAAC	1e0	-0.1719	0.9697	7	0.0037	232.5	0.005
Atf4(bZIP)/MEF-Atf4-ChIP-Seq(GSE35681)/Homer	MTGATGCAAT	1e0	-0.1669	0.9711	34	0.0179	965.6	0.021
HNF1b(Homeobox)/PDAC-HNF1B-ChIP-Seq(GSE64557)/Homer	GTTAATNATTAA	1e0	-0.1581	0.977	11	0.0058	350.7	0.0076
Oct2(POU,Homeobox)/Bcell-Oct2-ChIP-Seq(GSE21512)/Homer	ATATGCAAAT	1e0	-0.1403	0.9919	29	0.0152	848.3	0.0184
OCT:OCT(POU,Homeobox)/NPC-OCT6-ChIP-Seq(GSE43916)/Homer	YATGCATATRCATRT	1e0	-0.1365	0.9931	4	0.0021	152.4	0.0033
GLI3(Zf)/Limb-GLI3-ChIP-Chip(GSE11077)/Homer	CGTGGGTGGTCC	1e0	-0.1351	0.9931	15	0.0079	471.8	0.0102
Hnf1(Homeobox)/Liver-Foxa2-Chip-Seq(GSE25694)/Homer	GGTTAAWCATTAA	1e0	-0.1314	0.9931	9	0.0047	303.1	0.0066
T1ISRE(IRF)/ThioMac-Ifnb-Expression/Homer	ACTTTCGTTTCT	1e0	-0.1295	0.9931	1	0.0005	51.8	0.0011
PAX5(Paired,Homeobox),condensed/GM12878-PAX5-ChIP-Seq(GSE32465)/Homer	GTCACGCTCSCTGM	1e0	-0.1262	0.9931	12	0.0063	391.2	0.0085
Ascl2(bHLH)/ESC-Ascl2-ChIP-Seq(GSE97712)/Homer	SSRGCAGCTGCH	1e0	-0.1254	0.9931	230	0.1209	5975	0.1298
GSC(Homeobox)/FrogEmbryos-GSC-ChIP-Seq(DRA000576)/Homer	RGGATTAR	1e0	-0.1223	0.9931	138	0.0726	3670.1	0.0797
Ronin(THAP)/ES-Thap11-ChIP-Seq(GSE51522)/Homer	RACTACAACTCCCAGVAKGC	1e0	-0.104	1	1	0.0005	56.5	0.0012
IRF:BATF(IRF:bZIP)/pDC-Irf8-ChIP-Seq(GSE66899)/Homer	CTTTCANTATGACTV	1e0	-0.1023	1	11	0.0058	374.8	0.0081
Sp5(Zf)/mES-Sp5.Flag-ChIP-Seq(GSE72989)/Homer	RGKGGGCGGAGC	1e0	-0.09573	1	112	0.0589	3046.2	0.0662
Oct11(POU,Homeobox)/NCIH1048-POU2F3-ChIP-seq(GSE115123)/Homer	GATTTGCATA	1e0	-0.08723	1	32	0.0168	968.2	0.021
NPAS2(bHLH)/Liver-NPAS2-ChIP-Seq(GSE39860)/Homer	KCCACGTGAC	1e0	-0.08678	1	148	0.0778	3978.4	0.0864
YY1(Zf)/Promoter/Homer	CAAGATGGCGGC	1e0	-0.08361	1	4	0.0021	171	0.0037
Pit1(Homeobox)/GCrat-Pit1-ChIP-Seq(GSE58009)/Homer	ATGMATATDC	1e0	-0.08175	1	98	0.0515	2708	0.0588
GATA3(Zf),DR4/iTreg-Gata3-ChIP-Seq(GSE20898)/Homer	AGATGKDGAGATAAG	1e0	-0.07439	1	5	0.0026	207.9	0.0045
Ptf1a(bHLH)/Panc1-Ptf1a-ChIP-Seq(GSE47459)/Homer	ACAGCTGTTN	1e0	-0.06683	1	533	0.2802	13619.8	0.2958
ZNF768(Zf)/Rajj-ZNF768-ChIP-Seq(GSE111879)/Homer	RHHCAGAGAGGB	1e0	-0.06415	1	3	0.0016	145.4	0.0032
ZNF415(Zf)/HEK293-ZNF415.GFP-ChIP-Seq(GSE58341)/Homer	GRTGMTRGAGCC	1e0	-0.06333	1	79	0.0415	2246.1	0.0488
Phox2a(Homeobox)/Neuron-Phox2a-ChIP-Seq(GSE31456)/Homer	YTAATYNRATTA	1e0	-0.05656	1	27	0.0142	864.5	0.0188
ZNF322(Zf)/HEK293-ZNF322.GFP-ChIP-Seq(GSE58341)/Homer	GAGCCTGGTACTGWGCCTGR	1e0	-0.05357	1	43	0.0226	1307.6	0.0284
Gli2(Zf)/GM2-Gli2-ChIP-Chip(GSE112702)/Homer	YSTGGGTGGTCT	1e0	-0.0513	1	34	0.0179	1065.2	0.0231
KLF3(Zf)/MEF-Klf3-ChIP-Seq(GSE44748)/Homer	NRGCCCCRCCCHBNN	1e0	-0.03934	1	38	0.02	1196.2	0.026
HIC1(Zf)/Treg-ZBTB29-ChIP-Seq(GSE99889)/Homer	TGCCAGCB	1e0	-0.03663	1	388	0.204	10163	0.2207
ZNF692(Zf)/HEK293-ZNF692.GFP-ChIP-Seq(GSE58341)/Homer	GTGGGCCCCA	1e0	-0.03366	1	14	0.0074	522.2	0.0113
Chop(bZIP)/MEF-Chop-ChIP-Seq(GSE35681)/Homer	ATTGCATCAT	1e0	-0.03325	1	22	0.0116	758.4	0.0165
PRDM14(Zf)/H1-PRDM14-ChIP-Seq(GSE22767)/Homer	RGGTCTCTAACY	1e0	-0.03147	1	35	0.0184	1130.3	0.0245
KLF10(Zf)/HEK293-KLF10.GFP-ChIP-Seq(GSE58341)/Homer	GGGGGTGTGTCC	1e0	-0.03025	1	52	0.0273	1601.7	0.0348
Phox2b(Homeobox)/CLBGA-PHOX2B-ChIP-Seq(GSE90683)/Homer	TTAATTNAATTA	1e0	-0.02051	1	9	0.0047	390.9	0.0085
NFkB-p50,p52(RHD)/Monocyte-p50-ChIP-Chip(Schreiber_et_al.)/Homer	GGGGGAATCCCC	1e0	-0.01648	1	10	0.0053	432.1	0.0094
Egr2(Zf)/Thymocytes-Egr2-ChIP-Seq(GSE34254)/Homer	NGCGTGGGCGGR	1e0	-0.0127	1	8	0.0042	377.6	0.0082
KLF5(Zf)/LoVo-KLF5-ChIP-Seq(GSE49402)/Homer	DGGGYGKGGC	1e0	-0.01251	1	149	0.0783	4268.8	0.0927
EKLF(Zf)/Erythrocyte-Klf1-ChIP-Seq(GSE20478)/Homer	NWGGGTGTGGCY	1e0	-0.00865	1	18	0.0095	715.2	0.0155
CTCF(Zf)/CD4+-CTCF-ChIP-Seq(Barski_et_al.)/Homer	AYAGTGCCMYCTRGTGGCCA	1e0	-0.008091	1	8	0.0042	395.4	0.0086
Klf4(Zf)/mES-Klf4-ChIP-Seq(GSE11431)/Homer	GCCACACCCA	1e0	-0.003693	1	29	0.0152	1096.5	0.0238
Tbx21(T-box)/GM12878-TBX21-ChIP-Seq(Encode)/Homer	AGGTGTGAAA	1e0	-0.000623	1	131	0.0689	4097.8	0.089
ZBTB12(Zf)/HEK293-ZBTB12.GFP-ChIP-Seq(GSE58341)/Homer	NGNTCTAGAACCNGV	1e0	-0.000204	1	38	0.02	1531.9	0.0333
BORIS(Zf)/K562-CTCFL-ChIP-Seq(GSE32465)/Homer	CNNBRGCGCCCCCTGSTGGC	1e0	-0.000105	1	9	0.0047	591.8	0.0129
E2A(bHLH)/proBcell-E2A-ChIP-Seq(GSE21978)/Homer	DNRCAGCTGY	1e0	-8.7e-05	1	262	0.1377	7779.3	0.169
LRF(Zf)/Erythroblasts-ZBTB7A-ChIP-Seq(GSE74977)/Homer	AAGACCCYYN	1e0	-5.1e-05	1	206	0.1083	6346.2	0.1378
HEB(bHLH)/mES-Heb-ChIP-Seq(GSE53233)/Homer	VCAGCTGBNN	1e0	-3.3e-05	1	336	0.1767	9811.2	0.2131
Tbet(T-box)/CD8-Tbet-ChIP-Seq(GSE33802)/Homer	AGGTGTGAAM	1e0	-9e-06	1	123	0.0647	4212	0.0915
Tbx6(T-box)/ESC-Tbx6-ChIP-Seq(GSE93524)/Homer	DAGGTGTBAA	1e0	-3e-06	1	133	0.0699	4577	0.0994
Tbx5(T-box)/HL1-Tbx5.biotin-ChIP-Seq(GSE21529)/Homer	AGGTGTCA	1e0	0	1	496	0.2608	14832.5	0.3221
SCRT1(Zf)/HEK293-SCRT1.eGFP-ChIP-Seq(Encode)/Homer	GCAACAGGTG	1e0	0	1	11	0.0058	1190.1	0.0258
DUX(Homeobox)/C2C12-Dux-ChIP-Seq(GSE87279)/Homer	BCWGATTCAATCAAN	1e0	0.000e+00	1	0	0	4.3	0.0001
E2A(bHLH),near_PU.1/Bcell-PU.1-ChIP-Seq(GSE21512)/Homer	NVCACCTGBN	1e0	0.000e+00	1	33	0.0174	7033	0.1527
GFX(?)/Promoter/Homer	ATTCTCGCGAGA	1e0	0.000e+00	1	0	0	17.4	0.0004
REST-NRSF(Zf)/Jurkat-NRSF-ChIP-Seq/Homer	GGMGCTGTCCATGGTGCTGA	1e0	0.000e+00	1	0	0	29.6	0.0006
Slug(Zf)/Mesoderm-Snai2-ChIP-Seq(GSE61475)/Homer	SNGCACCTGCHS	1e0	0.000e+00	1	14	0.0074	2668.6	0.058
ZEB1(Zf)/PDAC-ZEB1-ChIP-Seq(GSE64557)/Homer	VCAGGTRDRY	1e0	0.000e+00	1	33	0.0174	8085.2	0.1756
ZEB2(Zf)/SNU398-ZEB2-ChIP-Seq(GSE103048)/Homer	GNMCAGGTGTGC	1e0	0.000e+00	1	9	0.0047	4480	0.0973
ZFP3(Zf)/HEK293-ZFP3.GFP-ChIP-Seq(GSE58341)/Homer	GGGTTTTGAAGGATGARTAGGAGTT	1e0	0.000e+00	1	0	0	5.7	0.0001
ZKSCAN1(Zf)/HepG2-ZKSCAN1-ChIP-Seq(Encode)/Homer	GCACAYAGTAGGKCY	1e0	0.000e+00	1	0	0	75.9	0.0016
